# Parent-of-origin effects propagate through networks to shape metabolic traits

**DOI:** 10.1101/2021.08.10.455860

**Authors:** Juan F Macias-Velasco, Celine L. St. Pierre, Jessica P Wayhart, Li Yin, Larry Spears, Mario A. Miranda, Caryn Carson, Katsuhiko Funai, James M Cheverud, Clay F Semenkovich, Heather A Lawson

## Abstract

Parent-of-origin effects are unexpectedly common in complex traits, including metabolic and neurological diseases. Parent-of-origin effects can be modified by the environment, but the architecture of these gene-by-environmental effects on phenotypes remains to be unraveled. Previously, quantitative trait loci (QTL) showing context-specific parent-of-origin effects on metabolic traits were mapped in the F_16_ generation of an advanced intercross between LG/J and SM/J inbred mice. However, these QTL were not enriched for known imprinted genes, suggesting another mechanism is needed to explain these parent-of-origin effects phenomena. We propose that non-imprinted genes can generate complex parent-of-origin effects on metabolic traits through interactions with imprinted genes. Here, we employ data from mouse populations at different levels of intercrossing (F_0_, F_1_, F_2_, F_16_) of the LG/J and SM/J inbred mouse lines to test this hypothesis. Using multiple populations and incorporating genetic, genomic, and physiological data, we leverage orthogonal evidence to identify networks of genes through which parent-of-origin effects propagate. We identify a network comprised of 3 imprinted and 6 non-imprinted genes that show parent-of-origin effects. This epistatic network forms a nutritional responsive pathway and the genes comprising it jointly serve cellular functions associated with growth. We focus on 2 genes, *Nnat* and *F2r*, whose interaction associates with serum glucose levels across generations in high fat-fed females. Single-cell RNAseq reveals that *Nnat* and *F2r* are negatively correlated in pre-adipocytes along an adipogenic trajectory, a result that is consistent with our observations in bulk white adipose tissue.
