## Supplemental Table 5 for "Parent-of-origin effects propagate through networks to shape metabolic traits"

### Sheet: Sheet1
	Gene	Phenotype	FDR	Pearsons
	Car3	Cholesterol	8.54332e-07	-0.778136
	Hexb	Insulin	8.54332e-07	0.843333
	Tnfrsf21	averageFat	1.82803e-06	0.80431
	Tnfrsf11a	Cholesterol	2.0515e-06	0.779483
	Tpcn2	Insulin	2.81757e-06	0.781153
	Slc48a1	Cholesterol	4.14548e-06	0.734903
	Tnfrsf11a	Insulin	1.10428e-05	0.737849
	Srgn	averageFat	1.27536e-05	0.783122
	Atp2b4	Cholesterol	1.50876e-05	-0.711511
	F2r	Cholesterol	4.33215e-05	0.655555
	Hexb	Cholesterol	4.53445e-05	0.694211
	Tnfrsf11a	AUC.G.	7.26217e-05	0.698484
	F2r	Insulin	7.26217e-05	0.698122
	Car3	averageFat	8.18592e-05	-0.724392
	Nnat	Necweight	0.00010068	-0.715975
	Hmgcr	Cholesterol	0.00010068	0.58225
	Rpa2	Cholesterol	0.00012325	0.656301
	Marc1	averageFat	0.00012325	0.677328
	Atp2b4	Insulin	0.00012325	-0.663937
	Cdk18	GTTweight	0.000124199	0.638694
	Disp2	GTTweight	0.000339304	-0.638796
	Slc48a1	averageFat	0.000345611	0.696957
	Hmgcr	Insulin	0.000358633	0.634032
	F2r	AUC.G.	0.000372663	0.648975
	Scn3b	averageFat	0.000433537	-0.647639
	Il1rl1	Cholesterol	0.000441428	0.539452
	Wisp2	averageFat	0.000453908	0.658185
	Il33	averageFat	0.000492268	-0.619507
	Car3	Insulin	0.000544626	-0.610793
	Hexb	AUC.G.	0.00065202	0.606731
	Il1rl1	averageFat	0.000733283	0.664146
	Cdkn1c	Cholesterol	0.000753039	-0.538312
	Car3	AUC.G.	0.000822102	-0.594602
	Tnfrsf21	Cholesterol	0.000954307	0.589869
	Nnat	GTTweight	0.000985578	-0.62728
	Cdk18	Necweight	0.00107786	0.542289
	Plcd1	GTTweight	0.00107786	-0.607328
	Rpa2	averageFat	0.00114116	0.603197
	Nrcam	GTTweight	0.00116133	0.58313
	Slc48a1	AUC.G.	0.00116133	0.58475
	Il1rl1	AUC.G.	0.00116133	0.57421
	Tpcn2	AUC.G.	0.00118352	0.581492
	Srgn	Cholesterol	0.00118783	0.556227
	Marc1	Cholesterol	0.00118783	0.542433
	Il1rl1	Insulin	0.00118783	0.555244
	Nrcam	Necweight	0.00121116	0.555206
	Chst2	GTTweight	0.00121116	-0.61804
	1190002N15Rik	averageFat	0.00121116	-0.589453
	Disp2	Necweight	0.00150765	-0.556679
	Atp2b4	AUC.G.	0.00162163	-0.551377
	Sgce	Cholesterol	0.00172618	-0.470441
	Atp2b4	averageFat	0.00182468	-0.572538
	Galnt6	GTTweight	0.00183093	0.538802
	Tnfrsf11a	averageFat	0.0022039	0.56497
	Il1rl1	glu0	0.00252484	0.560192
	Srgn	GTTweight	0.00297424	0.542949
	1190002N15Rik	glu0	0.00297424	-0.516489
	Slc48a1	Insulin	0.00306912	0.53429
	Ildr2	Necweight	0.00341879	-0.543768
	Plcd1	Necweight	0.00341879	-0.53274
	Tnfrsf11a	TG_Serum	0.00353998	-0.528165
	Hexb	averageFat	0.00355038	0.540655
	Hmgcr	AUC.G.	0.00406521	0.51494
	Chst2	Necweight	0.00450207	-0.555353
	Il33	GTTweight	0.00452989	-0.520078
	Plcd1	Insulin	0.00452989	-0.493858
	Srgn	Insulin	0.00452989	0.482623
	Tnfrsf21	Insulin	0.00454913	0.493681
	Galnt6	Necweight	0.00456442	0.495591
	Scn3b	TG_Serum	0.00462735	0.522236
	Srgn	Necweight	0.00472833	0.499915
	Cx3cr1	Necweight	0.00472833	0.531417
	Il33	Necweight	0.00479672	-0.531056
	Rpa2	Necweight	0.00479672	0.488258
	1190002N15Rik	AUC.G.	0.00479672	-0.494503
	Chst2	Insulin	0.00502619	-0.518055
	Sgce	Insulin	0.00565341	-0.445705
	Ildr2	GTTweight	0.00572438	-0.507526
	Cx3cr1	GTTweight	0.00599745	0.503104
	Tpcn2	Cholesterol	0.00599745	0.42461
	Rpa2	GTTweight	0.0062087	0.462706
	Car3	glu0	0.0062087	-0.509668
	Atp2b4	TG_Serum	0.00699285	0.488672
	Scn3b	Cholesterol	0.00733003	-0.415375
	Tnfrsf21	GTTweight	0.00776253	0.45266
	Chst2	averageFat	0.00776253	-0.491509
	Hexb	glu0	0.00776253	0.430152
	Car3	TG_Serum	0.00825346	0.492877
	Sgce	AUC.G.	0.00913193	-0.44006
	Rpa2	Insulin	0.00913193	0.439417
	Tnfrsf11a	glu0	0.0103842	0.482572
	Mrap2	averageFat	0.010534	-0.480406
	F2r	glu0	0.0107033	0.513785
	Tnfrsf21	Necweight	0.0107874	0.426378
	Marc1	TG_Serum	0.0108381	-0.465721
	Cdk18	Insulin	0.0108657	0.403222
	Sgce	Necweight	0.0113545	-0.397531
	F2r	averageFat	0.0114301	0.489029
	Wisp2	glu0	0.0114301	0.378778
	Galnt6	Insulin	0.0114301	0.440211
	Cdkn1c	Insulin	0.0114626	-0.398329
	Plcd1	Cholesterol	0.0119616	-0.410989
	1190002N15Rik	Insulin	0.0119616	-0.398933
	H13	Necweight	0.0124713	0.464171
	Tfr2	GTTweight	0.0126496	0.473096
	H13	GTTweight	0.0126496	0.457317
	1190002N15Rik	Cholesterol	0.0126496	-0.387577
	Tnfrsf21	AUC.G.	0.0126496	0.428206
	Disp2	Insulin	0.0126496	-0.414062
	Tfr2	Necweight	0.0139236	0.470642
	Prr5	Insulin	0.0139236	-0.426796
	B430306N03Rik	averageFat	0.0149006	0.44108
	Hmgcr	averageFat	0.0153315	0.447821
	Chst2	Cholesterol	0.0155469	-0.456188
	Chst2	TG_Serum	0.0158321	0.414601
	Cx3cr1	averageFat	0.0158321	0.412471
	Plcd1	AUC.G.	0.0160279	-0.3975
	Tnfrsf21	glu0	0.0166178	0.480868
	Hmgcr	glu0	0.0182883	0.475338
	Slc48a1	TG_Serum	0.0187744	-0.532342
	Scn3b	Necweight	0.0187744	-0.385569
	Cdk18	averageFat	0.0187744	0.393677
	Prr5	GTTweight	0.0191585	-0.389421
	Tpcn2	Necweight	0.0197882	0.31921
	Il33	TG_Serum	0.0197935	0.412618
	Nnat	Cholesterol	0.0199154	-0.347571
	Cdkn1c	averageFat	0.0199154	-0.42321
	Sgce	GTTweight	0.02082	-0.357362
	Art2a-ps	GTTweight	0.0213462	0.390718
	Nfib	Cholesterol	0.0217098	-0.478768
	Nfib	TG_Serum	0.0218066	0.569962
	Peg3	Necweight	0.022384	-0.426507
	Hexb	TG_Serum	0.0225169	-0.383938
	Hexb	GTTweight	0.0225169	0.409056
	Mrap2	Insulin	0.0225169	0.333193
	Chst2	AUC.G.	0.0226822	-0.372925
	Nrcam	TG_Serum	0.0230572	-0.426072
	Srgn	AUC.G.	0.0245106	0.352866
	Ero1l	GTTweight	0.0250737	0.421229
	Tpcn2	GTTweight	0.0254256	0.314424
	Peg3	Cholesterol	0.0254256	-0.318926
	Rpa2	AUC.G.	0.0254256	0.347553
	Galnt6	averageFat	0.02613	0.354135
	Tnfrsf11a	GTTweight	0.026185	0.330773
	Tpcn2	TG_Serum	0.0269679	-0.323371
	Nnat	averageFat	0.0277738	-0.347638
	Ero1l	averageFat	0.0277738	0.371697
	Tnfrsf11a	Necweight	0.0278904	0.310819
	Hexb	Necweight	0.0278904	0.387071
	F2r	GTTweight	0.0278904	0.421742
	Slc48a1	glu0	0.0292822	0.390577
	Art2a-ps	Cholesterol	0.029331	0.331655
	Tfr2	glu0	0.029582	-0.310453
	Sgce	TG_Serum	0.0297726	0.337948
	Il1rl1	TG_Serum	0.0297726	-0.328799
	Il33	Cholesterol	0.0297726	-0.332072
	Sgce	averageFat	0.0297726	-0.3858
	Atp2b4	Necweight	0.0312492	-0.329124
	Tpcn2	averageFat	0.0312492	0.354972
	Car3	GTTweight	0.03135	-0.331776
	Art2a-ps	Necweight	0.0318216	0.332938
	Slc48a1	GTTweight	0.0318216	0.403951
	Nfib	averageFat	0.0318216	-0.397645
	Wisp2	GTTweight	0.032002	0.355062
	Disp2	Cholesterol	0.032002	-0.294444
	Plcd1	averageFat	0.03263	-0.346513
	F2r	Necweight	0.0328127	0.3831
	H13	averageFat	0.0328127	0.347413
	Rpa2	TG_Serum	0.0334133	-0.338953
	B430306N03Rik	GTTweight	0.0343031	0.344801
	Tpcn2	glu0	0.034799	0.387138
	Scn3b	GTTweight	0.0362504	-0.314231
	Atp2b4	GTTweight	0.0381621	-0.31033
	Ero1l	Cholesterol	0.0381621	0.356315
	Disp2	averageFat	0.0381621	-0.296137
	Srgn	glu0	0.0381976	0.304793
	Art2a-ps	Insulin	0.0381976	0.305686
	Srgn	TG_Serum	0.0388322	-0.30293
	Car3	Necweight	0.0388338	-0.305841
	1190002N15Rik	TG_Serum	0.0389393	0.250076
	Dhcr7	Necweight	0.038979	0.297956
	Cdk18	TG_Serum	0.0390574	-0.216391
	Peg3	GTTweight	0.0391301	-0.37622
	B430306N03Rik	Necweight	0.0395314	0.321926
	Tnfrsf21	TG_Serum	0.0402429	-0.342191
	Wisp2	Necweight	0.0407018	0.343267
	Atp2b4	glu0	0.0407018	-0.289933
	Nrcam	averageFat	0.0407468	0.30766
	Ero1l	Necweight	0.0407955	0.370537
	Tfr2	averageFat	0.0407955	0.306337
	Dhcr7	glu0	0.0407955	-0.237929
	Nrcam	Insulin	0.0407955	0.269055
	Galnt6	TG_Serum	0.0408181	-0.274415
	Prr5	Necweight	0.0416467	-0.31004
	Il1rl1	GTTweight	0.0416467	0.301549
	Nnat	Insulin	0.0416467	-0.28732
	Cdkn1c	AUC.G.	0.0419042	-0.268859
	Marc1	Necweight	0.0438682	0.274423
	Cdkn1c	glu0	0.0438682	-0.314129
	Slc48a1	Necweight	0.044574	0.354152
	H13	AUC.G.	0.044574	0.39998
	H13	Insulin	0.0458701	0.356236
	Il1rl1	Necweight	0.0466125	0.274371
	F2r	TG_Serum	0.0474457	-0.391847
	1190002N15Rik	Necweight	0.0487111	-0.253795
	Hmgcr	Necweight	0.0502738	0.307631
	Ero1l	TG_Serum	0.0511923	-0.338184
	Hmgcr	GTTweight	0.0511923	0.30782
	Wisp2	AUC.G.	0.0511923	0.29398
	Scn3b	AUC.G.	0.0531621	-0.250136
	Nrcam	Cholesterol	0.0549393	0.223773
	Art2a-ps	TG_Serum	0.0566082	-0.315723
	Galnt6	Cholesterol	0.0566082	0.336377
	B430306N03Rik	Insulin	0.0571501	0.276564
	Disp2	TG_Serum	0.0587809	0.277011
	Prr5	glu0	0.0602822	-0.190897
	Nfib	GTTweight	0.0612101	-0.37014
	Prr5	Cholesterol	0.0648948	-0.303997
	Peg3	glu0	0.0648948	0.254381
	Nfib	Necweight	0.066688	-0.362788
	Cdkn1c	GTTweight	0.066688	-0.254615
	Plcd1	TG_Serum	0.0690586	0.2271
	Cx3cr1	Cholesterol	0.0691333	0.320123
	1190002N15Rik	GTTweight	0.0692147	-0.211685
	Cdk18	AUC.G.	0.0694477	0.276946
	Dhcr7	GTTweight	0.0704986	0.233515
	B430306N03Rik	TG_Serum	0.075372	-0.249875
	Mrap2	AUC.G.	0.0762888	0.213111
	Wisp2	TG_Serum	0.0763961	-0.16141
	Cdkn1c	Necweight	0.0763961	-0.211049
	Marc1	GTTweight	0.0763961	0.194101
	Peg3	Insulin	0.0763961	-0.221706
	Prr5	averageFat	0.0780344	-0.220858
	Mrap2	TG_Serum	0.07854	0.306294
	Tfr2	Cholesterol	0.07854	0.27354
	Rpa2	glu0	0.07854	0.269412
	Cx3cr1	AUC.G.	0.07854	0.239792
	Galnt6	AUC.G.	0.0789256	0.244296
	Wisp2	Insulin	0.0791	0.234131
	Cdk18	Cholesterol	0.0794956	0.259842
	Nfib	Insulin	0.0802173	-0.304248
	Nnat	glu0	0.0810657	0.113242
	Nfib	AUC.G.	0.0810657	-0.206177
	Il33	Insulin	0.081821	-0.221659
	Cx3cr1	Insulin	0.0825998	0.242127
	Scn3b	glu0	0.0861245	-0.187468
	H13	glu0	0.0896047	0.365866
	Scn3b	Insulin	0.0896783	-0.159221
	Ildr2	averageFat	0.0905427	-0.210283
	Art2a-ps	glu0	0.0929322	-0.176119
	Wisp2	Cholesterol	0.0965868	0.271895
	Art2a-ps	averageFat	0.0965868	0.19357
	Ildr2	Cholesterol	0.0998001	-0.136877
	Mrap2	glu0	0.105772	0.168675
	Il33	AUC.G.	0.106698	-0.156932
	Plcd1	glu0	0.107371	-0.142644
	Sgce	glu0	0.107562	-0.223718
	Ero1l	Insulin	0.107562	0.214327
	Ero1l	AUC.G.	0.113306	0.151682
	Hmgcr	TG_Serum	0.114082	-0.21573
	Chst2	glu0	0.116641	-0.0985459
	Prr5	AUC.G.	0.120884	-0.16145
	Tfr2	AUC.G.	0.123605	-0.149236
	Nnat	TG_Serum	0.128043	0.254166
	Ero1l	glu0	0.131845	0.12095
	Nrcam	glu0	0.131845	-0.0922535
	Marc1	AUC.G.	0.131845	0.115446
	B430306N03Rik	Cholesterol	0.133755	0.207443
	Dhcr7	Cholesterol	0.135839	0.0155293
	Ildr2	Insulin	0.136484	-0.110644
	Prr5	TG_Serum	0.136622	0.0535761
	Cdkn1c	TG_Serum	0.138959	0.134887
	Ildr2	AUC.G.	0.144364	-0.100946
	Nrcam	AUC.G.	0.144364	0.122067
	Cx3cr1	glu0	0.145659	0.153422
	Cdk18	glu0	0.148526	0.119892
	Nnat	AUC.G.	0.15079	-0.11438
	Tfr2	Insulin	0.174739	-0.0496002
	Disp2	AUC.G.	0.178424	-0.0743282
	Tfr2	TG_Serum	0.183007	-0.177971
	Dhcr7	AUC.G.	0.184668	-0.102157
	B430306N03Rik	glu0	0.186722	-0.0703547
	Ildr2	TG_Serum	0.196392	0.0448241
	Dhcr7	TG_Serum	0.196392	-0.15322
	Nfib	glu0	0.196392	0.042208
	Disp2	glu0	0.196392	0.0441467
	Galnt6	glu0	0.196392	0.0563161
	Mrap2	Cholesterol	0.198851	-0.175365
	Il33	glu0	0.206735	-0.0127068
	Art2a-ps	AUC.G.	0.21511	0.0322226
	Marc1	Insulin	0.215664	0.000436924
	Dhcr7	Insulin	0.216119	0.00368786
	H13	Cholesterol	0.21613	0.156148
	Ildr2	glu0	0.217046	0.00822818
	Mrap2	Necweight	0.226057	-0.0857302
	Marc1	glu0	0.226975	0.00914987
	Peg3	TG_Serum	0.229907	0.104369
	B430306N03Rik	AUC.G.	0.231623	-0.00326783
	Cx3cr1	TG_Serum	0.231852	-0.00482595
	Mrap2	GTTweight	0.23547	-0.0327862
	Peg3	averageFat	0.240471	-0.037635
	Peg3	AUC.G.	0.240471	0.0422567
	H13	TG_Serum	0.242791	-0.0389659
	Dhcr7	averageFat	0.242791	-0.0226491
