## Supplemental Table 7 for "Parent-of-origin effects propagate through networks to shape metabolic traits"

### Sheet: Key
	Define Cell Type	Cluster
	MSC	0
	Macrophage	1
	VEC	2
	VSMC	3
	T Cell	4
	VEC	5
	B Cell	6
	MSC Differentiating	7

### Sheet: Cluster 0
	p_val	avg_logFC	pct.1	pct.2	p_val_adj	cluster	gene
	0	3.15912	0.999	0.588	0	0	Gsn
	0	2.77704	0.985	0.172	0	0	Clec3b
	0	2.51875	0.833	0.118	0	0	Ccl11
	0	2.47066	0.939	0.094	0	0	Dpep1
	0	2.43383	0.888	0.203	0	0	Gpx3
	0	2.40935	0.929	0.136	0	0	Lum
	0	2.3399	0.897	0.148	0	0	Mfap5
	0	2.25125	0.934	0.141	0	0	Htra3
	0	2.24298	0.949	0.137	0	0	Dpt
	0	2.24073	0.959	0.156	0	0	Serpinf1
	0	2.21502	0.665	0.049	0	0	Inmt
	0	2.16657	0.804	0.064	0	0	Penk
	0	2.1146	0.732	0.095	0	0	Sult1e1
	0	2.08235	0.88	0.149	0	0	Adamts5
	0	2.05408	0.858	0.205	0	0	Cebpd
	0	1.99444	0.995	0.365	0	0	Col3a1
	0	1.96638	0.988	0.288	0	0	Col1a2
	0	1.92346	1	0.397	0	0	Dcn
	0	1.91451	0.917	0.151	0	0	Ogn
	0	1.86635	0.99	0.284	0	0	Serping1
	0	1.8324	0.902	0.203	0	0	Plac9a
	0	1.81798	0.824	0.179	0	0	Meg3
	0	1.79605	0.699	0.092	0	0	Smoc2
	0	1.78179	0.972	0.344	0	0	Ppap2b
	0	1.73649	0.667	0.116	0	0	Tnfaip6
	0	1.73621	0.927	0.234	0	0	Col1a1
	0	1.71222	0.761	0.142	0	0	Fbn1
	0	1.71027	0.665	0.048	0	0	Pla1a
	0	1.69134	0.729	0.254	0	0	Cxcl1
	0	1.68454	0.768	0.117	0	0	Cp
	0	1.66209	0.588	0.156	0	0	Ugdh
	0	1.65982	0.927	0.371	0	0	Gstm1
	0	1.64285	0.89	0.25	0	0	Fstl1
	0	1.63238	0.587	0.029	0	0	Pcolce2
	0	1.63107	0.3	0.03	0	0	Pi16
	0	1.63025	0.767	0.075	0	0	Scara5
	0	1.60052	0.734	0.142	0	0	Cpxm1
	0	1.56811	0.883	0.242	0	0	Nid1
	0	1.54783	0.945	0.257	0	0	Rnase4
	0	1.53559	0.749	0.097	0	0	Mmp2
	0	1.52156	0.909	0.263	0	0	Col6a1
	0	1.4643	0.766	0.124	0	0	Entpd2
	0	1.46088	0.538	0.099	0	0	Hsd11b1
	0	1.45141	0.843	0.237	0	0	Slc43a3
	0	1.44921	0.697	0.083	0	0	Tnxb
	0	1.43985	0.596	0.033	0	0	Abca8a
	0	1.43423	0.748	0.132	0	0	Itih5
	0	1.43262	0.646	0.055	0	0	Svep1
	0	1.41561	0.785	0.344	0	0	Socs3
	0	1.37409	0.651	0.049	0	0	Ms4a4d
	0	1.36778	0.725	0.143	0	0	Loxl1
	0	1.35974	0.96	0.381	0	0	Serpinh1
	0	1.35864	0.7	0.12	0	0	Adamts2
	0	1.35273	0.542	0.051	0	0	Tcf21
	0	1.35261	0.643	0.051	0	0	Pdgfra
	0	1.34836	0.421	0.046	0	0	Apod
	0	1.34071	0.552	0.068	0	0	Sfrp1
	0	1.33383	0.957	0.585	0	0	Mt1
	0	1.32485	0.751	0.182	0	0	Col5a2
	0	1.31311	0.775	0.272	0	0	Mt2
	0	1.30413	0.889	0.288	0	0	Nupr1
	0	1.29986	0.718	0.219	0	0	Errfi1
	0	1.28306	0.757	0.149	0	0	Mmp23
	0	1.26577	0.726	0.141	0	0	Bicc1
	0	1.26419	0.588	0.161	0	0	Tppp3
	0	1.26157	0.463	0.049	0	0	Col14a1
	0	1.2601	0.532	0.042	0	0	Gdf10
	0	1.25821	0.565	0.083	0	0	Cd248
	0	1.25253	0.743	0.162	0	0	Abi3bp
	0	1.2518	0.753	0.201	0	0	Fbln2
	0	1.24351	0.64	0.12	0	0	Ddr2
	0	1.24165	0.573	0.056	0	0	Islr
	0	1.23684	0.441	0.149	0	0	Ccl7
	0	1.23423	0.711	0.255	0	0	Phlda1
	0	1.23221	0.685	0.331	0	0	Gadd45g
	0	1.22704	0.66	0.173	0	0	Gstm5
	0	1.22644	0.538	0.098	0	0	Fst
	0	1.22195	0.726	0.192	0	0	Col6a2
	0	1.21369	0.6	0.056	0	0	Scn7a
	0	1.20821	0.61	0.245	0	0	Igf1
	0	1.20649	0.759	0.257	0	0	Pcolce
	0	1.2001	0.728	0.177	0	0	Mxra8
	0	1.19964	0.685	0.165	0	0	Lamc1
	0	1.19864	0.665	0.163	0	0	Oaf
	0	1.19805	0.591	0.053	0	0	Ace
	0	1.19667	0.973	0.289	0	0	C3
	0	1.1955	0.779	0.263	0	0	Fn1
	0	1.19083	0.592	0.093	0	0	Ctsk
	0	1.18094	0.557	0.062	0	0	Steap3
	0	1.18034	0.434	0.055	0	0	Gm15844
	0	1.17797	0.858	0.415	0	0	Tuba1a
	0	1.17517	0.279	0.045	0	0	Has1
	0	1.17273	0.869	0.353	0	0	Cd302
	0	1.16624	0.766	0.224	0	0	Ecm1
	0	1.16416	0.984	0.369	0	0	Timp2
	0	1.15797	0.455	0.065	0	0	Mfap2
	0	1.15436	0.722	0.186	0	0	Ddah2
	0	1.15246	0.861	0.245	0	0	C1s
	0	1.14833	0.687	0.194	0	0	Mmp14
	0	1.14745	0.621	0.14	0	0	Col15a1
	0	1.13719	0.603	0.241	0	0	Hp
	0	1.12571	0.998	0.523	0	0	Sparc
	0	1.12312	0.544	0.068	0	0	Cyp1b1
	0	1.11776	0.692	0.181	0	0	Col6a3
	0	1.11655	0.543	0.084	0	0	Vwa1
	0	1.11576	0.632	0.147	0	0	Sdc2
	0	1.10536	0.964	0.485	0	0	Cd63
	0	1.09837	0.705	0.18	0	0	Cygb
	0	1.09209	0.575	0.112	0	0	Col5a1
	0	1.09065	0.494	0.094	0	0	F3
	0	1.09042	0.42	0.061	0	0	Fam150b
	0	1.08382	0.532	0.06	0	0	Lama2
	0	1.07453	0.788	0.283	0	0	Lrp1
	0	1.07379	0.784	0.238	0	0	Htra1
	0	1.07326	0.425	0.033	0	0	Crispld2
	0	1.07245	0.708	0.223	0	0	Il11ra1
	0	1.07214	0.831	0.352	0	0	Klf9
	0	1.0699	0.526	0.093	0	0	Serpine2
	0	1.06935	0.531	0.069	0	0	Dclk1
	0	1.06922	0.542	0.079	0	0	Egfr
	0	1.06373	0.996	0.508	0	0	Igfbp7
	0	1.06188	0.805	0.232	0	0	Fxyd1
	0	1.05925	0.621	0.158	0	0	Lamb1
	0	1.05771	0.5	0.028	0	0	Lrrc17
	0	1.05701	0.72	0.222	0	0	Fkbp7
	0	1.04512	0.619	0.181	0	0	Steap4
	0	1.04481	0.285	0.059	0	0	Ptx3
	0	1.04326	0.566	0.11	0	0	Slit3
	0	1.04246	0.438	0.064	0	0	Lrrn4cl
	0	1.03592	0.608	0.135	0	0	Plat
	0	1.02909	0.685	0.199	0	0	Nav1
	0	1.02486	0.908	0.421	0	0	Zbtb20
	0	1.02132	0.527	0.109	0	0	Col5a3
	0	1.01681	0.5	0.074	0	0	Medag
	0	1.0148	0.291	0.06	0	0	Il6
	0	1.01356	0.709	0.21	0	0	Rcn3
	0	1.00014	0.623	0.172	0	0	Plxdc2
	2.50228e-288	1.12091	0.562	0.399	2.96195e-284	0	Trf

### Sheet: Cluster 1
	p_val	avg_logFC	pct.1	pct.2	p_val_adj	cluster	gene
	0	3.79083	0.941	0.132	0	1	Lyz2
	0	3.2321	0.884	0.065	0	1	Wfdc17
	0	2.96873	0.699	0.103	0	1	Cxcl2
	0	2.69477	0.936	0.096	0	1	Ctss
	0	2.67174	0.988	0.15	0	1	Fcer1g
	0	2.66623	0.813	0.045	0	1	Ccl6
	0	2.61402	0.386	0.041	0	1	Pf4
	0	2.41794	0.986	0.133	0	1	Tyrobp
	0	2.39339	0.473	0.025	0	1	C1qb
	0	2.26186	0.82	0.157	0	1	H2-Eb1
	0	2.23082	0.851	0.171	0	1	H2-Aa
	0	2.21879	0.75	0.05	0	1	Ccl9
	0	2.16687	0.908	0.211	0	1	Cd74
	0	2.14868	0.877	0.195	0	1	H2-Ab1
	0	2.11213	0.395	0.018	0	1	C1qa
	0	2.09788	0.629	0.026	0	1	Lst1
	0	2.02403	0.414	0.015	0	1	C1qc
	0	2.00021	0.488	0.042	0	1	Il1b
	0	1.98318	0.654	0.216	0	1	Lgmn
	0	1.88032	0.876	0.331	0	1	Lgals3
	0	1.86335	0.824	0.19	0	1	S100a4
	0	1.78371	0.763	0.064	0	1	Alox5ap
	0	1.67474	0.496	0.017	0	1	Clec4b1
	0	1.64394	0.926	0.184	0	1	Cd52
	0	1.62979	0.555	0.031	0	1	Csf1r
	0	1.6267	0.512	0.043	0	1	Bcl2a1b
	0	1.61965	0.439	0.015	0	1	Mrc1
	0	1.60446	0.548	0.029	0	1	Ms4a6c
	0	1.59811	0.525	0.013	0	1	Clec4a2
	0	1.59235	0.336	0.049	0	1	Ccl4
	0	1.58399	0.518	0.043	0	1	Aif1
	0	1.57515	0.342	0.025	0	1	Ccl3
	0	1.56717	0.704	0.092	0	1	H2-DMa
	0	1.53369	0.632	0.054	0	1	Mpeg1
	0	1.53262	0.639	0.069	0	1	Plek
	0	1.51768	0.391	0.016	0	1	Clec10a
	0	1.50785	0.836	0.131	0	1	Laptm5
	0	1.50363	0.578	0.082	0	1	Ccr2
	0	1.48434	0.59	0.162	0	1	Ctsc
	0	1.46588	0.678	0.186	0	1	Ifi30
	0	1.44435	0.341	0.012	0	1	Ifitm6
	0	1.44175	0.485	0.017	0	1	AF251705
	0	1.43836	0.549	0.118	0	1	Tgfbi
	0	1.437	0.294	0.006	0	1	Ms4a7
	0	1.41813	0.532	0.027	0	1	Lilrb4
	0	1.39635	0.443	0.05	0	1	Cd14
	0	1.38624	0.308	0.008	0	1	F13a1
	0	1.37752	0.465	0.009	0	1	Clec4a3
	0	1.37053	0.645	0.173	0	1	Cd44
	0	1.36727	0.913	0.407	0	1	Srgn
	0	1.36292	0.573	0.089	0	1	Tpd52
	0	1.35899	0.499	0.054	0	1	Cxcr4
	0	1.35731	0.557	0.105	0	1	Sirpa
	0	1.35187	0.545	0.053	0	1	Ly86
	0	1.33281	0.559	0.065	0	1	Slfn2
	0	1.32735	0.396	0.032	0	1	Tnf
	0	1.321	0.518	0.057	0	1	Cd83
	0	1.31706	0.809	0.728	0	1	Ctsb
	0	1.31172	0.721	0.206	0	1	Ucp2
	0	1.30794	0.352	0.006	0	1	Sirpb1c
	0	1.29899	0.969	0.774	0	1	Cyba
	0	1.29654	0.457	0.022	0	1	Gp49a
	0	1.29025	0.463	0.032	0	1	Fcgr2b
	0	1.28789	0.934	0.697	0	1	Gpx1
	0	1.28489	0.446	0.015	0	1	Ptafr
	0	1.27573	0.385	0.016	0	1	Nlrp3
	0	1.26379	0.369	0.008	0	1	Emr1
	0	1.25951	0.662	0.103	0	1	Gmfg
	0	1.255	0.389	0.012	0	1	Clec7a
	0	1.24017	0.459	0.034	0	1	Clec12a
	0	1.23803	0.283	0.011	0	1	Clec4e
	0	1.23622	0.876	0.507	0	1	Mcl1
	0	1.2356	0.517	0.086	0	1	H2-DMb1
	0	1.2333	0.547	0.131	0	1	Prkcd
	0	1.22866	0.386	0.09	0	1	Mafb
	0	1.21721	0.487	0.195	0	1	Pltp
	0	1.20948	0.724	0.131	0	1	Ptprc
	0	1.2021	0.472	0.075	0	1	Cd68
	0	1.19412	0.675	0.22	0	1	Efhd2
	0	1.19	0.686	0.114	0	1	Cd53
	0	1.18502	0.475	0.038	0	1	Sfpi1
	0	1.16618	0.634	0.108	0	1	Lcp1
	0	1.13835	0.487	0.222	0	1	Gngt2
	0	1.13001	0.391	0.017	0	1	Itgam
	0	1.11853	0.362	0.007	0	1	Clec4a1
	0	1.11209	0.962	0.891	0	1	Psap
	0	1.10815	0.355	0.011	0	1	Fcgr3
	0	1.10462	0.598	0.171	0	1	Fam49b
	0	1.10177	0.505	0.212	0	1	Marcksl1
	0	1.10087	0.759	0.166	0	1	Coro1a
	0	1.09526	0.986	0.833	0	1	Rpl37a
	0	1.09119	0.425	0.059	0	1	Gm20645
	0	1.09066	0.259	0.011	0	1	Clec4d
	0	1.08563	0.289	0.007	0	1	C5ar1
	0	1.07467	0.455	0.05	0	1	Evi2a
	0	1.07305	0.718	0.395	0	1	Zeb2
	0	1.07247	0.39	0.022	0	1	Ncf2
	0	1.06466	0.451	0.044	0	1	Pld4
	0	1.05689	0.954	0.833	0	1	Crip1
	0	1.0567	0.937	0.661	0	1	Gm9843
	0	1.04991	0.417	0.077	0	1	Rel
	0	1.04804	0.738	0.177	0	1	Ptpn18
	0	1.04164	0.287	0.009	0	1	Tnip3
	0	1.03493	0.588	0.554	0	1	Ctsd
	0	1.02774	0.984	0.861	0	1	Tpt1
	0	1.02125	0.362	0.018	0	1	Cd300a
	0	1.01945	0.288	0.005	0	1	C3ar1
	0	1.01831	0.545	0.179	0	1	Unc93b1
	0	1.01787	0.34	0.053	0	1	Tlr2
	0	1.0141	0.732	0.422	0	1	Fxyd5
	0	1.00692	0.3	0.024	0	1	Pla2g7
	0	1.00558	0.938	0.689	0	1	Sh3bgrl3
	0	1.00036	0.326	0.084	0	1	Trem2
	4.18525e-212	1.09741	0.311	0.307	4.95408e-208	1	Plac8

### Sheet: Cluster 2
	p_val	avg_logFC	pct.1	pct.2	p_val_adj	cluster	gene
	0	2.61391	0.956	0.12	0	2	Gpihbp1
	0	2.53062	1	0.838	0	2	Fabp4
	0	2.47858	0.901	0.109	0	2	Cldn5
	0	2.26403	0.67	0.097	0	2	Aqp1
	0	2.22636	0.981	0.282	0	2	Cd36
	0	2.19397	0.893	0.079	0	2	Cdh5
	0	2.19334	0.772	0.091	0	2	Rbp7
	0	2.0701	0.828	0.086	0	2	Kdr
	0	2.02354	0.825	0.088	0	2	Egfl7
	0	1.99683	0.578	0.088	0	2	Cfd
	0	1.99022	0.944	0.296	0	2	Gng11
	0	1.98326	0.84	0.16	0	2	Mgll
	0	1.96452	0.827	0.095	0	2	Cd300lg
	0	1.90808	0.904	0.266	0	2	Ly6c1
	0	1.88587	0.751	0.07	0	2	Flt1
	0	1.871	0.767	0.082	0	2	Tcf15
	0	1.83696	0.892	0.314	0	2	Tm4sf1
	0	1.81805	0.736	0.065	0	2	Ptprb
	0	1.81551	0.673	0.057	0	2	Btnl9
	0	1.80083	0.703	0.085	0	2	Timp4
	0	1.79591	0.799	0.13	0	2	Ctla2a
	0	1.79296	0.798	0.12	0	2	Gpr116
	0	1.74755	0.774	0.205	0	2	Id1
	0	1.70782	0.875	0.228	0	2	Tspan13
	0	1.69147	0.606	0.054	0	2	Car4
	0	1.68287	0.755	0.14	0	2	Esam
	0	1.67769	0.657	0.062	0	2	C1qtnf9
	0	1.67219	0.739	0.138	0	2	Cav2
	0	1.6699	0.697	0.073	0	2	Pecam1
	0	1.66305	0.679	0.083	0	2	Fam101b
	0	1.65361	0.898	0.32	0	2	Rgcc
	0	1.64792	0.91	0.304	0	2	Cav1
	0	1.61175	0.633	0.061	0	2	Aqp7
	0	1.55826	0.591	0.056	0	2	Emcn
	0	1.52848	0.912	0.4	0	2	Sdpr
	0	1.51157	0.589	0.052	0	2	Cyyr1
	0	1.45312	0.566	0.052	0	2	Myct1
	0	1.44378	0.71	0.16	0	2	Epas1
	0	1.44299	0.551	0.066	0	2	Ecscr
	0	1.43558	0.644	0.102	0	2	Cd93
	0	1.42405	0.526	0.045	0	2	Sox18
	0	1.4072	0.642	0.137	0	2	Mllt4
	0	1.40501	0.559	0.05	0	2	Eltd1
	0	1.38888	0.848	0.344	0	2	Hspb1
	0	1.38622	0.806	0.309	0	2	Fabp5
	0	1.37573	0.609	0.132	0	2	Cd200
	0	1.36903	0.547	0.056	0	2	Mmrn2
	0	1.35308	0.437	0.039	0	2	8430408G22Rik
	0	1.34388	0.559	0.089	0	2	Itga6
	0	1.33813	0.537	0.049	0	2	Rasip1
	0	1.31684	0.547	0.084	0	2	Thrsp
	0	1.31099	0.518	0.055	0	2	Meox2
	0	1.3102	0.654	0.208	0	2	Ctnnbip1
	0	1.30298	0.544	0.066	0	2	S1pr1
	0	1.30039	0.487	0.053	0	2	Apold1
	0	1.29031	0.528	0.072	0	2	Cyp4b1
	0	1.2839	0.838	0.411	0	2	Nrp1
	0	1.2798	0.521	0.066	0	2	Cdh13
	0	1.25206	0.846	0.44	0	2	Tcf4
	0	1.24449	0.504	0.077	0	2	Kank3
	0	1.24279	0.572	0.089	0	2	Tinagl1
	0	1.23339	0.507	0.106	0	2	Scarb1
	0	1.21946	0.482	0.059	0	2	Icam2
	0	1.21096	0.88	0.519	0	2	Sptbn1
	0	1.21085	0.538	0.125	0	2	Kitl
	0	1.20132	0.401	0.04	0	2	Sox17
	0	1.20033	0.595	0.208	0	2	Slc9a3r2
	0	1.19702	0.56	0.139	0	2	Jam2
	0	1.19321	0.503	0.075	0	2	Unc45b
	0	1.18363	0.681	0.276	0	2	Ramp2
	0	1.18193	0.468	0.043	0	2	Ushbp1
	0	1.18146	0.549	0.14	0	2	Eng
	0	1.18132	0.549	0.143	0	2	Smco4
	0	1.16992	0.566	0.144	0	2	Sh3bp5
	0	1.16142	0.859	0.511	0	2	Aplp2
	0	1.16092	0.449	0.07	0	2	Palmd
	0	1.14778	0.458	0.06	0	2	Ablim3
	0	1.14263	0.583	0.156	0	2	2021-09-04
	0	1.12859	0.383	0.032	0	2	Gm12002
	0	1.1242	0.545	0.151	0	2	Tmcc3
	0	1.11986	0.83	0.309	0	2	Timp3
	0	1.111	0.613	0.219	0	2	Snrk
	0	1.10556	0.594	0.124	0	2	Gimap6
	0	1.0898	0.385	0.044	0	2	Cxcl9
	0	1.08948	0.784	0.417	0	2	Ptrf
	0	1.08874	0.464	0.148	0	2	Gstt2
	0	1.07906	0.571	0.212	0	2	Ccdc85b
	0	1.07882	0.565	0.163	0	2	Arhgap31
	0	1.07435	0.485	0.117	0	2	Uaca
	0	1.06438	0.439	0.094	0	2	Abcg2
	0	1.06299	0.589	0.268	0	2	Sult1a1
	0	1.05723	0.512	0.186	0	2	Lims2
	0	1.05477	0.752	0.369	0	2	Crip2
	0	1.0494	0.439	0.065	0	2	Pkp4
	0	1.04314	0.394	0.04	0	2	Etl4
	0	1.04193	0.4	0.058	0	2	Sema6a
	0	1.03441	0.392	0.034	0	2	Tie1
	0	1.02542	0.516	0.118	0	2	Fli1
	0	1.02417	0.424	0.057	0	2	Pde2a
	0	1.02159	0.537	0.155	0	2	Ets2
	0	1.00425	0.543	0.184	0	2	Ndrg1
	0	1.00277	0.303	0.026	0	2	Aplnr
	2.89394337379565e-314	1.20932	0.401	0.088	3.42556077156191e-310	2	Retn
	1.7488e-284	1.08308	0.453	0.152	2.07006e-280	2	Iigp1

### Sheet: Cluster 3
	p_val	avg_logFC	pct.1	pct.2	p_val_adj	cluster	gene
	0	4.12835	0.949	0.222	0	3	Slpi
	0	3.04553	0.971	0.021	0	3	Upk3b
	0	2.97315	0.99	0.185	0	3	Csrp2
	0	2.80414	0.968	0.053	0	3	Clu
	0	2.69283	0.935	0.027	0	3	Lgals7
	0	2.63135	0.932	0.021	0	3	Krt19
	0	2.55592	0.972	0.199	0	3	Gas6
	0	2.50254	0.9	0.016	0	3	Msln
	0	2.415	0.963	0.066	0	3	Nkain4
	0	2.24058	0.936	0.026	0	3	Cldn10
	0	2.21328	0.917	0.024	0	3	Fgf1
	0	2.1967	0.914	0.013	0	3	Upk1b
	0	2.19143	0.892	0.198	0	3	Enpp2
	0	2.16166	0.926	0.088	0	3	C2
	0	2.06586	0.79	0.029	0	3	Dmkn
	0	1.97253	0.861	0.009	0	3	Gpm6a
	0	1.97077	0.99	0.37	0	3	Igfbp6
	0	1.9617	0.911	0.117	0	3	Rspo1
	0	1.74272	0.999	0.858	0	3	Lgals1
	0	1.7069	0.73	0.084	0	3	Igfbp5
	0	1.69287	0.898	0.172	0	3	Osr1
	0	1.68024	0.971	0.364	0	3	Efemp1
	0	1.67874	0.982	0.359	0	3	Aebp1
	0	1.63684	0.796	0.007	0	3	Lrrn4
	0	1.61803	0.974	0.401	0	3	Ccdc80
	0	1.60324	0.901	0.156	0	3	Mpp6
	0	1.57572	0.917	0.222	0	3	Ptgis
	0	1.56511	0.685	0.007	0	3	Krt18
	0	1.53862	0.813	0.039	0	3	Atp1b1
	0	1.53448	0.641	0.004	0	3	Lgals2
	0	1.51422	0.994	0.471	0	3	C3
	0	1.43229	0.812	0.089	0	3	Cpe
	0	1.42666	0.837	0.104	0	3	Slc9a3r1
	0	1.41737	0.772	0.042	0	3	Serpinb6b
	0	1.40588	0.742	0.007	0	3	Cxadr
	0	1.40013	0.991	0.489	0	3	Igfbp4
	0	1.39206	0.917	0.225	0	3	Fbln1
	0	1.38942	0.788	0.05	0	3	Ildr2
	0	1.38572	0.972	0.496	0	3	Rarres2
	0	1.38571	0.765	0.034	0	3	Cdh11
	0	1.34134	0.842	0.176	0	3	Aldh1a1
	0	1.33147	0.95	0.366	0	3	C1ra
	0	1.32935	0.555	0.006	0	3	Mroh2a
	0	1.32228	0.786	0.106	0	3	Flrt2
	0	1.32003	0.632	0.008	0	3	Krt8
	0	1.30562	0.862	0.175	0	3	Wt1
	0	1.29564	0.914	0.274	0	3	Nbl1
	0	1.29555	0.386	0.016	0	3	Stmn2
	0	1.28899	0.696	0.028	0	3	Cgnl1
	0	1.26248	0.994	0.534	0	3	Timp2
	0	1.2479	0.507	0.116	0	3	Fmo2
	0	1.22606	0.863	0.218	0	3	Thbd
	0	1.19804	0.927	0.421	0	3	Creg1
	0	1.18601	0.708	0.097	0	3	Gsta3
	0	1.18504	0.592	0.006	0	3	Krt7
	0	1.17988	0.691	0.035	0	3	Ano1
	0	1.16967	0.623	0.02	0	3	Fmod
	0	1.16237	0.85	0.204	0	3	Arhgap29
	0	1.1595	0.418	0.005	0	3	Chi3l1
	0	1.15753	0.864	0.239	0	3	Prss23
	0	1.15193	0.818	0.196	0	3	Skap2
	0	1.15083	0.935	0.333	0	3	Gas1
	0	1.14859	0.768	0.139	0	3	Cldn15
	0	1.14856	0.632	0.023	0	3	Gsta4
	0	1.14805	0.529	0.035	0	3	Slc39a8
	0	1.14062	0.575	0.049	0	3	Ces1d
	0	1.12613	0.956	0.407	0	3	Sdpr
	0	1.11018	0.627	0.008	0	3	Tmem151a
	0	1.10888	0.932	0.438	0	3	Iscu
	0	1.10615	0.744	0.141	0	3	Hmgcs2
	0	1.10249	0.71	0.08	0	3	Tst
	0	1.08903	0.563	0.002	0	3	Isl1
	0	1.0868	0.924	0.348	0	3	Hspb1
	0	1.08271	0.561	0.044	0	3	Lcn2
	0	1.07483	0.991	0.716	0	3	Laptm4a
	0	1.07174	0.821	0.297	0	3	Tubb2a
	0	1.06926	0.861	0.315	0	3	Hist1h2bc
	0	1.06757	0.701	0.074	0	3	Il18
	0	1.06467	0.678	0.112	0	3	Tmem119
	0	1.06141	0.591	0.018	0	3	Wfdc1
	0	1.06117	0.654	0.037	0	3	Lsr
	0	1.0467	0.711	0.098	0	3	Dpp4
	0	1.04241	0.753	0.111	0	3	Tpm2
	0	1.03437	0.853	0.259	0	3	Sdc4
	0	1.02702	0.612	0.04	0	3	Cfb
	0	1.02257	0.861	0.26	0	3	Ldhb
	0	1.01246	0.442	0.014	0	3	Tnfrsf11b
	0	1.00977	0.943	0.372	0	3	Tmem176b
	0	1.00302	0.723	0.158	0	3	Syne2
	0	1.00276	0.885	0.345	0	3	Cyb5r3
	1.68565e-177	1.82891	0.298	0.08	1.99531e-173	3	Saa3

### Sheet: Cluster 4
	p_val	avg_logFC	pct.1	pct.2	p_val_adj	cluster	gene
	0	3.39721	0.534	0.069	0	4	Ccl5
	0	2.84384	0.524	0.017	0	4	Nkg7
	0	2.06192	0.571	0.077	0	4	Vps37b
	0	2.04864	0.645	0.093	0	4	Hcst
	0	2.0408	0.501	0.013	0	4	Trbc2
	0	1.8678	0.378	0.016	0	4	Ms4a4b
	0	1.80731	0.347	0.014	0	4	Cd3d
	0	1.79863	0.554	0.04	0	4	Ptprcap
	0	1.79123	0.682	0.464	0	4	AW112010
	0	1.79078	0.665	0.247	0	4	Rgs2
	0	1.77835	0.463	0.037	0	4	Ltb
	0	1.77633	0.729	0.157	0	4	Rac2
	0	1.7596	0.348	0.011	0	4	Cd3g
	0	1.72836	0.606	0.137	0	4	H2-Q7
	0	1.69901	0.346	0.035	0	4	Gata3
	0	1.67382	0.33	0.187	0	4	Hilpda
	0	1.62624	0.371	0.02	0	4	Tnfrsf18
	0	1.62	0.425	0.01	0	4	Skap1
	0	1.54911	0.46	0.066	0	4	2021-09-01
	0	1.48882	0.438	0.12	0	4	Thy1
	0	1.48269	0.471	0.13	0	4	Emb
	0	1.46291	0.312	0.029	0	4	Il7r
	0	1.44555	0.444	0.217	0	4	Crem
	0	1.42365	0.526	0.193	0	4	Tnfaip3
	0	1.41157	0.375	0.082	0	4	Gimap4
	0	1.39837	0.421	0.252	0	4	Rora
	0	1.39044	0.264	0.005	0	4	Trbc1
	0	1.37311	0.306	0.01	0	4	Lat
	0	1.3715	0.252	0.004	0	4	Cxcr6
	0	1.36366	0.405	0.081	0	4	H2-Q6
	0	1.35531	0.386	0.071	0	4	Itgb7
	0	1.34238	0.378	0.113	0	4	Dusp5
	0	1.33452	0.671	0.463	0	4	Shisa5
	0	1.32956	0.275	0.008	0	4	Itk
	0	1.30653	0.622	0.394	0	4	Id2
	0	1.30039	0.363	0.07	0	4	Gimap5
	0	1.2961	0.734	0.266	0	4	Ptpn18
	0	1.24645	0.648	0.23	0	4	Ptprc
	0	1.24552	0.779	0.257	0	4	Coro1a
	0	1.21433	0.356	0.128	0	4	Cd82
	0	1.20326	0.504	0.184	0	4	Ets1
	0	1.19388	0.256	0.016	0	4	Lck
	0	1.17018	0.387	0.243	0	4	Cdk11b
	0	1.15658	0.491	0.334	0	4	Pim1
	0	1.14359	0.51	0.526	0	4	Gadd45b
	0	1.13137	0.918	0.838	0	4	Tmsb10
	0	1.11619	0.938	0.818	0	4	H2-K1
	0	1.10862	0.389	0.21	0	4	Zc3hav1
	0	1.10831	0.715	0.589	0	4	Zfp36l2
	0	1.08963	0.341	0.19	0	4	Ramp1
	0	1.07072	0.612	0.313	0	4	Arhgdib
	0	1.05331	0.297	0.259	0	4	Lmo4
	2.23081e-298	1.06836	0.375	0.155	2.64061e-294	4	Limd2
	1.39293e-290	1.09898	0.272	0.146	1.64882e-286	4	Furin
	1.46198e-289	1.9225	0.318	0.049	1.73055e-285	4	Ly6c2
	1.4006e-287	1.10681	0.344	0.102	1.6579e-283	4	Fam107b
	5.11783e-277	1.14391	0.492	0.187	6.05798e-273	4	Stk17b
	5.25756e-275	1.12381	0.401	0.122	6.22338e-271	4	Selplg
	5.5755e-265	1.07534	0.458	0.333	6.59972e-261	4	Hmgb2
	6.28163e-258	1.14574	0.424	0.22	7.43557e-254	4	Nr4a2
	1.02734e-246	1.14471	0.394	0.21	1.21607e-242	4	RP23-81C12.1
	1.58534e-244	1.12951	0.443	0.15	1.87657e-240	4	Gimap6
	4.13761e-238	1.02416	0.309	0.092	4.89769e-234	4	Hmha1
	3.08734e-234	1.00545	0.285	0.076	3.65448e-230	4	Gimap1
	5.16764e-230	1.22869	0.378	0.101	6.11693e-226	4	Samsn1
	4.59648e-212	1.01322	0.351	0.086	5.44085e-208	4	Cd37
	2.82827e-192	1.00068	0.266	0.053	3.34782e-188	4	Itgal
	3.12963e-165	1.16378	0.266	0.061	3.70455e-161	4	Klrd1

### Sheet: Cluster 5
	p_val	avg_logFC	pct.1	pct.2	p_val_adj	cluster	gene
	0	2.97134	0.914	0.056	0	5	Rgs5
	0	2.06784	0.817	0.051	0	5	Ndufa4l2
	0	1.96562	0.7	0.019	0	5	Kcnj8
	0	1.89826	0.96	0.319	0	5	Timp3
	0	1.85238	0.731	0.015	0	5	Higd1b
	0	1.79561	0.809	0.097	0	5	Aspn
	0	1.79199	0.71	0.136	0	5	Myl9
	0	1.62198	0.83	0.098	0	5	Timp4
	0	1.61765	0.82	0.088	0	5	Tinagl1
	0	1.61304	0.701	0.042	0	5	Art3
	0	1.61192	0.996	0.844	0	5	Fabp4
	0	1.56666	0.866	0.311	0	5	Mfge8
	0	1.54312	0.961	0.319	0	5	Gng11
	0	1.53534	0.752	0.118	0	5	Rbp7
	0	1.53077	0.603	0.031	0	5	Mnd1
	0	1.51921	0.749	0.079	0	5	Myo1b
	0	1.5124	0.826	0.144	0	5	Cldn5
	0	1.50257	0.816	0.155	0	5	2021-09-04
	0	1.49399	0.615	0.011	0	5	Abcc9
	0	1.45896	0.84	0.159	0	5	Gpihbp1
	0	1.45531	0.75	0.072	0	5	Cyp4b1
	0	1.44035	0.943	0.31	0	5	Cd36
	0	1.38566	0.827	0.143	0	5	Gpr116
	0	1.37464	0.566	0.107	0	5	Cfd
	0	1.37145	0.831	0.171	0	5	Epas1
	0	1.37145	0.793	0.106	0	5	Tcf15
	0	1.35347	0.604	0.123	0	5	Aqp1
	0	1.35308	0.733	0.097	0	5	Flt1
	0	1.31749	0.576	0.018	0	5	Notch3
	0	1.31041	0.498	0.008	0	5	Rgs4
	0	1.30981	0.896	0.335	0	5	Tm4sf1
	0	1.30513	0.522	0.012	0	5	Gja4
	0	1.29662	0.72	0.102	0	5	Fam101b
	0	1.29631	0.809	0.187	0	5	Mgll
	0	1.29396	0.712	0.129	0	5	Pdgfrb
	0	1.29043	0.801	0.159	0	5	Esam
	0	1.28956	0.5	0.009	0	5	Cox4i2
	0	1.28208	0.718	0.091	0	5	Ptprb
	0	1.27362	0.894	0.387	0	5	Fermt2
	0	1.27068	0.78	0.117	0	5	Cdh5
	0	1.2701	0.756	0.12	0	5	Egfl7
	0	1.26684	0.757	0.127	0	5	Cd300lg
	0	1.25371	0.728	0.121	0	5	Kdr
	0	1.23271	0.579	0.05	0	5	Gucy1a3
	0	1.22885	0.791	0.225	0	5	Id1
	0	1.21769	0.885	0.393	0	5	Tsc22d1
	0	1.18406	0.65	0.071	0	5	Hrct1
	0	1.12346	0.774	0.221	0	5	Snrk
	0	1.11677	0.829	0.347	0	5	Rgcc
	0	1.10274	0.461	0.011	0	5	Gucy1b3
	0	1.10247	0.733	0.196	0	5	Postn
	0	1.09424	0.733	0.198	0	5	Tns1
	0	1.08972	0.587	0.062	0	5	Apold1
	0	1.08067	0.681	0.153	0	5	Rasgrp2
	0	1.07009	0.882	0.423	0	5	Nrp1
	0	1.06778	0.857	0.376	0	5	Crip2
	0	1.05961	0.621	0.084	0	5	Btnl9
	0	1.05215	0.493	0.065	0	5	Agtr1a
	0	1.04963	0.66	0.121	0	5	Cd93
	0	1.0474	0.511	0.083	0	5	Ppp1r14a
	0	1.04424	0.927	0.529	0	5	Sptbn1
	0	1.03773	0.636	0.085	0	5	C1qtnf9
	0	1.0302	0.714	0.214	0	5	Slc9a3r2
	0	1.01886	0.66	0.099	0	5	Pecam1
	0	1.01259	0.879	0.329	0	5	Cav1
	9.59484871470972e-318	1.02596	0.806	0.32	1.13574224236019e-313	5	Cygb
	4.38203e-297	1.01791	0.419	0.052	5.18701e-293	5	Sncg
	1.86034e-265	1.82197	0.334	0.041	2.20209e-261	5	Tagln
	1.2591e-261	1.06727	0.273	0.019	1.49039e-257	5	Myh11
	5.38086e-202	1.24128	0.472	0.142	6.36933e-198	5	Tpm2
	6.0288e-202	1.00396	0.662	0.293	7.13629e-198	5	Tpm1

### Sheet: Cluster 6
	p_val	avg_logFC	pct.1	pct.2	p_val_adj	cluster	gene
	0	4.4753	0.376	0.048	0	6	Igkc
	0	3.73365	0.533	0.105	0	6	Ighm
	0	2.5234	0.379	0.01	0	6	Ly6d
	0	2.47839	0.322	0.012	0	6	Iglc2
	0	2.0611	0.321	0.01	0	6	Cd79a
	0	2.05716	0.626	0.104	0	6	Irf8
	0	1.94691	0.304	0.014	0	6	Cd79b
	0	1.69838	0.853	0.936	0	6	Cst3
	0	1.64723	0.984	0.326	0	6	Cd74
	0	1.63454	0.617	0.054	0	6	Cd24a
	0	1.56363	0.945	0.307	0	6	H2-Ab1
	0	1.55476	0.467	0.226	0	6	Naaa
	0	1.50131	0.925	0.283	0	6	H2-Aa
	0	1.39115	0.771	0.193	0	6	H2-DMa
	0	1.37524	0.91	0.265	0	6	H2-Eb1
	0	1.30222	0.448	0.034	0	6	Wdfy4
	0	1.22835	0.472	0.04	0	6	Rnase6
	0	1.21412	0.801	0.336	0	6	Lsp1
	0	1.18473	0.72	0.14	0	6	Cytip
	0	1.1758	0.595	0.092	0	6	Napsa
	0	1.14467	0.866	0.261	0	6	Coro1a
	0	1.08715	0.946	0.772	0	6	Sub1
	0	1.05738	0.784	0.487	0	6	Psmb8
	0	1.01008	0.888	0.314	0	6	Cd52
	3.15134798511436e-311	1.86922	0.255	0.006	3.73025e-307	6	Mzb1
	1.86817e-297	1.04434	0.333	0.018	2.21136e-293	6	H2-Ob
	1.80428e-284	1.29426	0.503	0.096	2.13573e-280	6	Plbd1
	1.5282e-267	1.1866	0.6	0.154	1.80893e-263	6	H2-DMb1
	5.39079e-265	1.03134	0.292	0.014	6.38108e-261	6	Gpr171
	1.33212e-246	1.29367	0.462	0.084	1.57683e-242	6	Cd37
	3.30022e-240	1.35142	0.659	0.285	3.90647e-236	6	Plac8
	3.67788e-233	1.22321	0.327	0.032	4.35351e-229	6	H2-DMb2
	6.01615e-229	1.04054	0.631	0.316	7.12132e-225	6	Gm2a
	1.09996e-225	1.02034	0.553	0.133	1.30202e-221	6	Cd83
	5.00019e-217	1.0247	0.608	0.175	5.91872e-213	6	Rac2
	3.60263e-216	1.07045	0.606	0.185	4.26444e-212	6	Stk17b

### Sheet: Cluster 7
	p_val	avg_logFC	pct.1	pct.2	p_val_adj	cluster	gene
	0	3.48592	0.866	0.26	0	7	Car3
	0	2.25844	0.569	0.068	0	7	Adipoq
	0	1.69327	0.726	0.089	0	7	Agpat2
	0	1.63549	0.967	0.6	0	7	Lpl
	0	1.57018	0.648	0.017	0	7	Plin1
	0	1.52791	0.58	0.05	0	7	Acsl1
	0	1.51205	0.815	0.183	0	7	Ak2
	0	1.46946	0.732	0.105	0	7	Rbp4
	0	1.46242	0.83	0.285	0	7	G0s2
	0	1.45496	0.686	0.052	0	7	Mrap
	0	1.44372	0.851	0.21	0	7	Mylk
	0	1.42514	0.861	0.209	0	7	Hspd1
	0	1.4138	0.807	0.175	0	7	Mmd
	0	1.38912	0.618	0.037	0	7	Prkar2b
	0	1.38388	0.411	0.02	0	7	Gpd1
	0	1.37788	0.923	0.291	0	7	Nnmt
	0	1.35551	0.992	0.778	0	7	Dbi
	0	1.31572	0.755	0.137	0	7	Idh3a
	0	1.28259	0.919	0.326	0	7	Hp
	0	1.26846	0.953	0.556	0	7	Ran
	0	1.25259	0.881	0.316	0	7	Cyc1
	0	1.208	0.725	0.1	0	7	Cebpa
	0	1.20643	0.933	0.564	0	7	Scp2
	0	1.19862	0.98	0.712	0	7	Atp5b
	0	1.17454	0.969	0.589	0	7	Hspe1
	0	1.15117	0.573	0.076	0	7	Dgat1
	0	1.14022	0.827	0.139	0	7	Agt
	0	1.13123	0.876	0.278	0	7	Nhp2
	0	1.12986	0.861	0.283	0	7	Eif4ebp1
	0	1.11862	0.836	0.231	0	7	Mrpl12
	0	1.11783	0.962	0.597	0	7	Etfb
	0	1.11056	0.93	0.476	0	7	Mdh2
	0	1.10634	0.753	0.168	0	7	Ppa1
	0	1.10428	0.862	0.308	0	7	Tpi1
	0	1.10276	0.859	0.309	0	7	Hspa9
	0	1.10134	0.459	0.037	0	7	Birc5
	0	1.09859	0.61	0.094	0	7	Tmem120a
	0	1.09249	0.861	0.249	0	7	C1qbp
	0	1.09229	0.893	0.274	0	7	Ldhb
	0	1.06517	0.842	0.216	0	7	Cks1b
	0	1.06402	0.806	0.172	0	7	Srm
	0	1.05436	0.982	0.696	0	7	Eif5a
	0	1.05098	0.984	0.597	0	7	Mgst1
	0	1.04798	0.692	0.101	0	7	Abhd5
	0	1.03056	0.906	0.365	0	7	Phb2
	0	1.02432	0.792	0.182	0	7	Lrrc59
	0	1.00593	0.925	0.532	0	7	Mpc2
	6.33846e-302	1.54879	0.782	0.335	7.50284e-298	7	Fabp5
	7.79935e-249	1.17718	0.509	0.097	9.23209e-245	7	Retn
	1.25814e-210	1.11403	0.613	0.181	1.48926e-206	7	Scd1
	3.58645e-117	1.20833	0.394	0.116	4.24528e-113	7	Thrsp
