## Supplemental Table 9 for "Parent-of-origin effects propagate through networks to shape metabolic traits"

### Sheet: STAR_summaries_HYPWATLIV_ASEDE
Tissue	Alignment	Barcode	alignment_rate	input_read_number	average_input_read_length	average_mapped_length	uniquely_mapped_reads_number	uniquely_mapped_read_percent	multi_loci_mapped_reads_number	multi_loci_mapped_read_percent	too_many_loci_mapped_reads_number	too_many_loci_mapped_read_percent	unmapped_reads_percent_too_many_mismatch	unmapped_reads_percent_too_short	number_splices_total	mismatch_rate_per_base	deletion_rate_per_base	deletion_average_length	insertion_rate_per_base	insertion_average_length	unmapped_reads_percent_other	chimeric_reads_number	chimeric_reads_percent
HYP	ASE	ACCTGAA	9.43293	19981516	202	199.67	1884843	0.0943	0	0	15005486	0.751	0	0.1525	643797	0.005	0.0001	2.4	0.0001	1.99	0.0022	0	0
HYP	ASE	ACTCCAA	8.97512	22015806	202	199.31	1975944	0.0898	0	0	15206805	0.6907	0	0.2175	617385	0.0054	0.0002	2.32	0.0001	2.03	0.0021	0	0
HYP	ASE	ACTGTCG	9.40484	20510923	202	199.89	1929020	0.094	0	0	14237383	0.6941	0	0.2093	544790	0.0045	0.0002	2.39	0.0001	1.81	0.0025	0	0
HYP	ASE	AGCGCCG	9.08366	19338941	202	199.66	1756683	0.0908	0	0	14647844	0.7574	0	0.1497	639072	0.0046	0.0001	2.46	0.0001	1.93	0.002	0	0
HYP	ASE	ATCGAGC	9.51373	19325254	202	199.81	1838553	0.0951	0	0	13394427	0.6931	0	0.2093	531924	0.0046	0.0002	2.37	0.0001	2.15	0.0024	0	0
HYP	ASE	ATGACAG	9.38934	19232826	202	199.7	1805835	0.0939	0	0	13007707	0.6763	0	0.2274	507612	0.0049	0.0002	2.33	0.0001	1.88	0.0024	0	0
HYP	ASE	CACCTCC	9.8066	20608384	202	199.86	2020981	0.0981	0	0	14073516	0.6829	0	0.2161	512091	0.0045	0.0002	2.35	0.0001	1.94	0.0029	0	0
HYP	ASE	CCCCCCG	8.88971	15214812	202	199.36	1352553	0.0889	0	0	11700334	0.769	0	0.1402	500233	0.005	0.0001	2.54	0.0001	1.95	0.0019	0	0
HYP	ASE	CCGGACC	9.18844	14485957	202	199.54	1331034	0.0919	0	0	10547597	0.7281	0	0.178	457304	0.0049	0.0002	2.37	0.0001	1.86	0.0019	0	0
HYP	ASE	CCTAATC	9.03686	19785448	202	199.4	1787984	0.0904	0	0	13341662	0.6743	0	0.2332	534290	0.0051	0.0002	2.35	0.0001	1.85	0.0022	0	0
HYP	ASE	CGGTGGC	9.54678	18059131	202	199.87	1724066	0.0955	0	0	12400717	0.6867	0	0.2155	472787	0.0046	0.0002	2.34	0.0001	1.85	0.0024	0	0
HYP	ASE	CTCCCGA	8.89366	21192339	202	199.71	1884775	0.0889	0	0	14303579	0.6749	0	0.2343	600351	0.0051	0.0002	2.32	0.0001	1.82	0.0018	0	0
HYP	ASE	CTGGTGG	9.39795	21412479	202	199.96	2012335	0.094	0	0	14581054	0.681	0	0.2227	584341	0.0047	0.0002	2.36	0.0001	1.85	0.0024	0	0
HYP	ASE	GACACAG	9.22728	19402153	202	199.91	1790291	0.0923	0	0	13260240	0.6834	0	0.222	531189	0.0045	0.0002	2.32	0.0001	1.89	0.0022	0	0
HYP	ASE	GCAACGC	9.29341	17639513	202	199.67	1639313	0.0929	0	0	12005543	0.6806	0	0.2241	462750	0.0047	0.0002	2.35	0.0001	1.85	0.0023	0	0
HYP	ASE	GCCGTTT	9.36808	19370387	202	199.65	1814634	0.0937	0	0	13106602	0.6766	0	0.2273	512096	0.0048	0.0002	2.37	0.0001	1.85	0.0024	0	0
HYP	ASE	GGTCCTC	9.37816	17841902	202	199.62	1673243	0.0938	0	0	12116358	0.6791	0	0.2248	463778	0.0046	0.0002	2.36	0.0001	1.85	0.0023	0	0
HYP	ASE	GTACGGC	9.08456	17242336	202	199.65	1566390	0.0908	0	0	11637651	0.6749	0	0.232	453122	0.005	0.0002	2.32	0.0001	1.79	0.0022	0	0
HYP	ASE	GTATTTG	9.0359	19940726	202	199.89	1801824	0.0904	0	0	13567680	0.6804	0	0.2273	568176	0.0046	0.0002	2.31	0.0001	1.92	0.002	0	0
HYP	ASE	GTTCTCA	9.49558	19338276	202	200.09	1836281	0.095	0	0	13401588	0.693	0	0.2097	543238	0.0042	0.0002	2.34	0.0001	1.83	0.0024	0	0
HYP	ASE	TACAGAC	9.00211	18504226	202	199.48	1665770	0.09	0	0	12464945	0.6736	0	0.2342	488841	0.005	0.0002	2.36	0.0001	1.83	0.0022	0	0
HYP	ASE	TACATGG	9.10989	22026074	202	199.67	2006552	0.0911	0	0	15273347	0.6934	0	0.2134	644311	0.0049	0.0002	2.34	0.0001	1.84	0.002	0	0
HYP	ASE	TACTCTA	9.65858	21446204	202	199.81	2071399	0.0966	0	0	16165797	0.7538	0	0.1472	682991	0.0044	0.0001	2.52	0.0001	2.14	0.0025	0	0
HYP	ASE	TAGGTAA	9.55784	20587486	202	199.78	1967718	0.0956	0	0	14139209	0.6868	0	0.2152	562423	0.0051	0.0002	2.3	0.0001	1.88	0.0024	0	0
HYP	ASE	TCAAACA	8.79099	20276176	202	198.44	1782476	0.0879	0	0	13565506	0.669	0	0.2412	503863	0.0062	0.0004	2.16	0.0005	4.2	0.0019	0	0
HYP	ASE	TCCCAGC	8.95788	19905062	202	199.14	1783072	0.0896	0	0	14564596	0.7317	0	0.1769	628179	0.0052	0.0002	2.39	0.0001	2.49	0.0018	0	0
HYP	ASE	TCGAGAT	9.73019	22633694	202	199.96	2202301	0.0973	0	0	15704036	0.6938	0	0.2064	628700	0.0044	0.0002	2.35	0.0001	1.95	0.0025	0	0
HYP	ASE	TGATTAC	8.42117	18778010	202	199.22	1581328	0.0842	0	0	12426601	0.6618	0	0.2523	520244	0.0053	0.0002	2.28	0.0001	1.78	0.0017	0	0
HYP	ASE	TGCTGGG	9.63251	19786330	202	199.97	1905920	0.0963	0	0	14022508	0.7087	0	0.1926	577384	0.0045	0.0002	2.32	0.0001	1.84	0.0024	0	0
HYP	ASE	TGGTCTC	9.69476	24389541	202	199.95	2364508	0.0969	0	0	17888131	0.7334	0	0.1672	751557	0.0042	0.0002	2.41	0.0001	1.95	0.0024	0	0
HYP	ASE	TGTTTGT	9.13528	17739800	202	199.66	1620580	0.0914	0	0	11944960	0.6733	0	0.2333	471026	0.0048	0.0002	2.36	0.0001	1.83	0.0021	0	0
HYP	ASE	TTGCCCC	8.92824	20551058	202	199.87	1834847	0.0893	0	0	14062510	0.6843	0	0.2245	613114	0.0044	0.0002	2.35	0.0001	1.84	0.002	0	0
HYP	DE	ACCTGAA	84.2689	19981516	202	199.67	1884843	0.0943	14953366	0.7484	52120	0.0026	0	0.1525	643797	0.005	0.0001	2.4	0.0001	1.99	0.0022	0	0
HYP	DE	ACTCCAA	77.8229	22015806	202	199.31	1975944	0.0898	15157384	0.6885	49421	0.0022	0	0.2175	617385	0.0054	0.0002	2.32	0.0001	2.03	0.0021	0	0
HYP	DE	ACTGTCG	78.5862	20510923	202	199.89	1929020	0.094	14189733	0.6918	47650	0.0023	0	0.2093	544790	0.0045	0.0002	2.39	0.0001	1.81	0.0025	0	0
HYP	DE	AGCGCCG	84.5692	19338941	202	199.66	1756683	0.0908	14598106	0.7549	49738	0.0026	0	0.1497	639072	0.0046	0.0001	2.46	0.0001	1.93	0.002	0	0
HYP	DE	ATCGAGC	78.5953	19325254	202	199.81	1838553	0.0951	13350181	0.6908	44246	0.0023	0	0.2093	531924	0.0046	0.0002	2.37	0.0001	2.15	0.0024	0	0
HYP	DE	ATGACAG	76.8041	19232826	202	199.7	1805835	0.0939	12965763	0.6741	41944	0.0022	0	0.2274	507612	0.0049	0.0002	2.33	0.0001	1.88	0.0024	0	0
HYP	DE	CACCTCC	77.8604	20608384	202	199.86	2020981	0.0981	14024797	0.6805	48719	0.0024	0	0.2161	512091	0.0045	0.0002	2.35	0.0001	1.94	0.0029	0	0
HYP	DE	CCCCCCG	85.5131	15214812	202	199.36	1352553	0.0889	11658111	0.7662	42223	0.0028	0	0.1402	500233	0.005	0.0001	2.54	0.0001	1.95	0.0019	0	0
HYP	DE	CCGGACC	81.7729	14485957	202	199.54	1331034	0.0919	10514547	0.7258	33050	0.0023	0	0.178	457304	0.0049	0.0002	2.37	0.0001	1.86	0.0019	0	0
HYP	DE	CCTAATC	76.2559	19785448	202	199.4	1787984	0.0904	13299593	0.6722	42069	0.0021	0	0.2332	534290	0.0051	0.0002	2.35	0.0001	1.85	0.0022	0	0
HYP	DE	CGGTGGC	77.9889	18059131	202	199.87	1724066	0.0955	12360050	0.6844	40667	0.0023	0	0.2155	472787	0.0046	0.0002	2.34	0.0001	1.85	0.0024	0	0
HYP	DE	CTCCCGA	76.1944	21192339	202	199.71	1884775	0.0889	14262599	0.673	40980	0.0019	0	0.2343	600351	0.0051	0.0002	2.32	0.0001	1.82	0.0018	0	0
HYP	DE	CTGGTGG	77.2741	21412479	202	199.96	2012335	0.094	14533967	0.6788	47087	0.0022	0	0.2227	584341	0.0047	0.0002	2.36	0.0001	1.85	0.0024	0	0
HYP	DE	GACACAG	77.3542	19402153	202	199.91	1790291	0.0923	13218092	0.6813	42148	0.0022	0	0.222	531189	0.0045	0.0002	2.32	0.0001	1.89	0.0022	0	0
HYP	DE	GCAACGC	77.1343	17639513	202	199.67	1639313	0.0929	11966798	0.6784	38745	0.0022	0	0.2241	462750	0.0047	0.0002	2.35	0.0001	1.85	0.0023	0	0
HYP	DE	GCCGTTT	76.8167	19370387	202	199.65	1814634	0.0937	13065061	0.6745	41541	0.0021	0	0.2273	512096	0.0048	0.0002	2.37	0.0001	1.85	0.0024	0	0
HYP	DE	GGTCCTC	77.0705	17841902	202	199.62	1673243	0.0938	12077607	0.6769	38751	0.0022	0	0.2248	463778	0.0046	0.0002	2.36	0.0001	1.85	0.0023	0	0
HYP	DE	GTACGGC	76.3709	17242336	202	199.65	1566390	0.0908	11601729	0.6729	35922	0.0021	0	0.232	453122	0.005	0.0002	2.32	0.0001	1.79	0.0022	0	0
HYP	DE	GTATTTG	76.8688	19940726	202	199.89	1801824	0.0904	13526369	0.6783	41311	0.0021	0	0.2273	568176	0.0046	0.0002	2.31	0.0001	1.92	0.002	0	0
HYP	DE	GTTCTCA	78.5736	19338276	202	200.09	1836281	0.095	13358506	0.6908	43082	0.0022	0	0.2097	543238	0.0042	0.0002	2.34	0.0001	1.83	0.0024	0	0
HYP	DE	TACAGAC	76.1586	18504226	202	199.48	1665770	0.09	12426792	0.6716	38153	0.0021	0	0.2342	488841	0.005	0.0002	2.36	0.0001	1.83	0.0022	0	0
HYP	DE	TACATGG	78.2389	22026074	202	199.67	2006552	0.0911	15226407	0.6913	46940	0.0021	0	0.2134	644311	0.0049	0.0002	2.34	0.0001	1.84	0.002	0	0
HYP	DE	TACTCTA	84.7626	21446204	202	199.81	2071399	0.0966	16106951	0.751	58846	0.0027	0	0.1472	682991	0.0044	0.0001	2.52	0.0001	2.14	0.0025	0	0
HYP	DE	TAGGTAA	78.014	20587486	202	199.78	1967718	0.0956	14093395	0.6846	45814	0.0022	0	0.2152	562423	0.0051	0.0002	2.3	0.0001	1.88	0.0024	0	0
HYP	DE	TCAAACA	75.3498	20276176	202	198.44	1782476	0.0879	13495577	0.6656	69929	0.0034	0	0.2412	503863	0.0062	0.0004	2.16	0.0005	4.2	0.0019	0	0
HYP	DE	TCCCAGC	81.8642	19905062	202	199.14	1783072	0.0896	14512041	0.7291	52555	0.0026	0	0.1769	628179	0.0052	0.0002	2.39	0.0001	2.49	0.0018	0	0
HYP	DE	TCGAGAT	78.8961	22633694	202	199.96	2202301	0.0973	15654794	0.6917	49242	0.0022	0	0.2064	628700	0.0044	0.0002	2.35	0.0001	1.95	0.0025	0	0
HYP	DE	TGATTAC	74.3985	18778010	202	199.22	1581328	0.0842	12389223	0.6598	37378	0.002	0	0.2523	520244	0.0053	0.0002	2.28	0.0001	1.78	0.0017	0	0
HYP	DE	TGCTGGG	80.2754	19786330	202	199.97	1905920	0.0963	13977644	0.7064	44864	0.0023	0	0.1926	577384	0.0045	0.0002	2.32	0.0001	1.84	0.0024	0	0
HYP	DE	TGGTCTC	82.7975	24389541	202	199.95	2364508	0.0969	17829425	0.731	58706	0.0024	0	0.1672	751557	0.0042	0.0002	2.41	0.0001	1.95	0.0024	0	0
HYP	DE	TGTTTGT	76.2632	17739800	202	199.66	1620580	0.0914	11908359	0.6713	36601	0.0021	0	0.2333	471026	0.0048	0.0002	2.36	0.0001	1.83	0.0021	0	0
HYP	DE	TTGCCCC	77.1411	20551058	202	199.87	1834847	0.0893	14018456	0.6821	44054	0.0021	0	0.2245	613114	0.0044	0.0002	2.35	0.0001	1.84	0.002	0	0
WAT	ASE	ACCCACT	12.2062	16980951	202	200.05	2072726	0.1221	0	0	12988317	0.7649	0	0.1113	823690	0.0046	0.0002	2.45	0.0001	1.8	0.0018	0	0
WAT	ASE	ACGTCTG	10.9957	14742752	202	199.65	1621066	0.11	0	0	10872824	0.7375	0	0.1502	482353	0.005	0.0003	2.59	0.0001	1.88	0.0023	0	0
WAT	ASE	AGATACT	11.5629	13820029	202	200.24	1597994	0.1156	0	0	10796954	0.7813	0	0.101	627349	0.0046	0.0002	2.5	0.0001	1.86	0.0021	0	0
WAT	ASE	ATGACAG	11.6692	26245544	202	200.01	3062641	0.1167	0	0	19840107	0.7559	0	0.125	1077024	0.0046	0.0003	2.56	0.0001	1.79	0.0023	0	0
WAT	ASE	CAAGCCG	11.3894	17034032	202	200.04	1940082	0.1139	0	0	12904237	0.7576	0	0.1268	820834	0.0046	0.0002	2.53	0.0001	1.85	0.0018	0	0
WAT	ASE	CAATATC	11.7397	17330422	202	200.15	2034541	0.1174	0	0	12994286	0.7498	0	0.1311	831746	0.0046	0.0002	2.43	0.0001	1.82	0.0017	0	0
WAT	ASE	CACCTCC	11.743	23419683	202	200.21	2750181	0.1174	0	0	18012650	0.7691	0	0.1117	1009572	0.0044	0.0003	2.51	0.0001	1.75	0.0017	0	0
WAT	ASE	CCCCCCG	10.3365	10954713	202	199.81	1132331	0.1034	0	0	8362446	0.7634	0	0.1319	534480	0.0048	0.0001	2.63	0.0001	1.86	0.0013	0	0
WAT	ASE	CCGGACC	11.235	6081319	202	199.63	683239	0.1124	0	0	4658405	0.766	0	0.1201	301020	0.0049	0.0002	2.4	0.0001	1.88	0.0015	0	0
WAT	ASE	CCTAATC	12.3402	17715687	202	200.04	2186157	0.1234	0	0	13640198	0.77	0	0.105	915206	0.0048	0.0002	2.49	0.0001	1.81	0.0016	0	0
WAT	ASE	CGGTGGC	12.0567	17451622	202	199.84	2104082	0.1206	0	0	12887205	0.7385	0	0.1385	646775	0.005	0.0003	2.61	0.0001	1.79	0.0024	0	0
WAT	ASE	CGTCGCT	11.5124	20191026	202	199.88	2324480	0.1151	0	0	15137471	0.7497	0	0.1332	853480	0.0049	0.0002	2.55	0.0001	1.88	0.002	0	0
WAT	ASE	CTCCCGA	11.5876	24655914	202	199.95	2857031	0.1159	0	0	19113434	0.7752	0	0.1073	1197742	0.0048	0.0002	2.41	0.0001	1.82	0.0016	0	0
WAT	ASE	GAGGCGT	11.3979	18077143	202	199.96	2060423	0.114	0	0	13479504	0.7457	0	0.1382	720131	0.0049	0.0002	2.55	0.0001	1.83	0.0022	0	0
WAT	ASE	GCAACGC	11.2526	15851187	202	199.89	1783675	0.1125	0	0	12370129	0.7804	0	0.1056	782523	0.0049	0.0002	2.39	0.0001	1.82	0.0015	0	0
WAT	ASE	GCAGGGG	11.9394	19973388	202	200.28	2384695	0.1194	0	0	15562691	0.7792	0	0.0996	976790	0.0047	0.0002	2.45	0.0001	1.88	0.0018	0	0
WAT	ASE	GCCGTTT	12.2245	19178856	202	199.93	2344524	0.1222	0	0	14589788	0.7607	0	0.1145	848016	0.0047	0.0002	2.45	0.0001	1.81	0.0026	0	0
WAT	ASE	GCTTAGA	11.217	17965775	202	200.17	2015225	0.1122	0	0	13939485	0.7759	0	0.1101	826571	0.005	0.0002	2.46	0.0001	1.81	0.0018	0	0
WAT	ASE	GGGTCAA	12.3664	22091753	202	200.28	2731947	0.1237	0	0	17087767	0.7735	0	0.1004	907267	0.0044	0.0002	2.5	0.0001	1.87	0.0024	0	0
WAT	ASE	GGTCCTC	11.8034	23136174	202	200.07	2730846	0.118	0	0	17842842	0.7712	0	0.1084	991868	0.0046	0.0002	2.5	0.0001	1.86	0.0023	0	0
WAT	ASE	GTACGGC	12.5784	18557364	202	199.99	2334225	0.1258	0	0	14104481	0.76	0	0.1121	859377	0.005	0.0002	2.54	0.0001	1.81	0.002	0	0
WAT	ASE	GTCGATA	11.5307	22460056	202	200.26	2589807	0.1153	0	0	17272382	0.769	0	0.1137	1042221	0.0048	0.0002	2.53	0.0001	1.8	0.002	0	0
WAT	ASE	GTCTGAT	11.4437	20087452	202	200.04	2298743	0.1144	0	0	15331510	0.7632	0	0.1205	927790	0.0047	0.0002	2.45	0.0001	1.88	0.0018	0	0
WAT	ASE	TACAGAC	12.1207	16569279	202	200.2	2008317	0.1212	0	0	12694692	0.7662	0	0.1103	657327	0.0044	0.0003	2.53	0.0001	1.79	0.0024	0	0
WAT	ASE	TACATGG	12.4728	19595010	202	200.03	2444055	0.1247	0	0	15012050	0.7661	0	0.1072	929784	0.0047	0.0002	2.5	0.0001	1.84	0.002	0	0
WAT	ASE	TCAACTG	11.4101	33680739	202	200.17	3842993	0.1141	0	0	25949553	0.7705	0	0.1136	1481791	0.0047	0.0003	2.57	0.0001	1.76	0.0018	0	0
WAT	ASE	TCCCAGC	11.8099	28784777	202	200	3399461	0.1181	0	0	21520117	0.7476	0	0.1322	1152037	0.0049	0.0003	2.58	0.0001	1.78	0.0021	0	0
WAT	ASE	TGAGGTT	11.238	19055645	202	199.83	2141475	0.1124	0	0	14155636	0.7429	0	0.1427	716343	0.0052	0.0003	2.6	0.0001	1.81	0.0021	0	0
WAT	ASE	TGATTAC	11.2582	22078227	202	199.75	2485608	0.1126	0	0	16932350	0.7669	0	0.1185	914294	0.0051	0.0003	2.57	0.0001	1.76	0.002	0	0
WAT	ASE	TGTTTGT	11.3365	18979283	202	199.96	2151591	0.1134	0	0	14666367	0.7728	0	0.1125	975739	0.0049	0.0002	2.42	0.0001	1.84	0.0014	0	0
WAT	ASE	TTTAACT	12.4604	11190149	202	200.27	1394342	0.1246	0	0	8523874	0.7617	0	0.1109	410859	0.0043	0.0002	2.55	0.0001	1.82	0.0028	0	0
WAT	ASE	TTTTGTC	11.6199	17255327	202	200.05	2005049	0.1162	0	0	13153895	0.7623	0	0.1196	810941	0.0047	0.0002	2.48	0.0001	1.84	0.0019	0	0
WAT	DE	ACCCACT	88.3699	16980951	202	200.05	2072726	0.1221	12933322	0.7616	54995	0.0032	0	0.1113	823690	0.0046	0.0002	2.45	0.0001	1.8	0.0018	0	0
WAT	DE	ACGTCTG	84.4482	14742752	202	199.65	1621066	0.11	10828925	0.7345	43899	0.003	0	0.1502	482353	0.005	0.0003	2.59	0.0001	1.88	0.0023	0	0
WAT	DE	AGATACT	89.3553	13820029	202	200.24	1597994	0.1156	10750932	0.7779	46022	0.0033	0	0.101	627349	0.0046	0.0002	2.5	0.0001	1.86	0.0021	0	0
WAT	DE	ATGACAG	86.8928	26245544	202	200.01	3062641	0.1167	19742834	0.7522	97273	0.0037	0	0.125	1077024	0.0046	0.0003	2.56	0.0001	1.79	0.0023	0	0
WAT	DE	CAAGCCG	86.7808	17034032	202	200.04	1940082	0.1139	12842188	0.7539	62049	0.0036	0	0.1268	820834	0.0046	0.0002	2.53	0.0001	1.85	0.0018	0	0
WAT	DE	CAATATC	86.3976	17330422	202	200.15	2034541	0.1174	12938533	0.7466	55753	0.0032	0	0.1311	831746	0.0046	0.0002	2.43	0.0001	1.82	0.0017	0	0
WAT	DE	CACCTCC	88.3356	23419683	202	200.21	2750181	0.1174	17937728	0.7659	74922	0.0032	0	0.1117	1009572	0.0044	0.0003	2.51	0.0001	1.75	0.0017	0	0
WAT	DE	CCCCCCG	86.2792	10954713	202	199.81	1132331	0.1034	8319304	0.7594	43142	0.0039	0	0.1319	534480	0.0048	0.0001	2.63	0.0001	1.86	0.0013	0	0
WAT	DE	CCGGACC	87.5036	6081319	202	199.63	683239	0.1124	4638132	0.7627	20273	0.0033	0	0.1201	301020	0.0049	0.0002	2.4	0.0001	1.88	0.0015	0	0
WAT	DE	CCTAATC	89.0162	17715687	202	200.04	2186157	0.1234	13583668	0.7668	56530	0.0032	0	0.105	915206	0.0048	0.0002	2.49	0.0001	1.81	0.0016	0	0
WAT	DE	CGGTGGC	85.5972	17451622	202	199.84	2104082	0.1206	12834011	0.7354	53194	0.003	0	0.1385	646775	0.005	0.0003	2.61	0.0001	1.79	0.0024	0	0
WAT	DE	CGTCGCT	86.1496	20191026	202	199.88	2324480	0.1151	15070008	0.7464	67463	0.0033	0	0.1332	853480	0.0049	0.0002	2.55	0.0001	1.88	0.002	0	0
WAT	DE	CTCCCGA	88.7727	24655914	202	199.95	2857031	0.1159	19030678	0.7719	82756	0.0034	0	0.1073	1197742	0.0048	0.0002	2.41	0.0001	1.82	0.0016	0	0
WAT	DE	GAGGCGT	85.6592	18077143	202	199.96	2060423	0.114	13424305	0.7426	55199	0.0031	0	0.1382	720131	0.0049	0.0002	2.55	0.0001	1.83	0.0022	0	0
WAT	DE	GCAACGC	88.9677	15851187	202	199.89	1783675	0.1125	12318756	0.7772	51373	0.0032	0	0.1056	782523	0.0049	0.0002	2.39	0.0001	1.82	0.0015	0	0
WAT	DE	GCAGGGG	89.5372	19973388	202	200.28	2384695	0.1194	15498921	0.776	63770	0.0032	0	0.0996	976790	0.0047	0.0002	2.45	0.0001	1.88	0.0018	0	0
WAT	DE	GCCGTTT	87.7447	19178856	202	199.93	2344524	0.1222	14483906	0.7552	105882	0.0055	0	0.1145	848016	0.0047	0.0002	2.45	0.0001	1.81	0.0026	0	0
WAT	DE	GCTTAGA	88.4899	17965775	202	200.17	2015225	0.1122	13882665	0.7727	56820	0.0032	0	0.1101	826571	0.005	0.0002	2.46	0.0001	1.81	0.0018	0	0
WAT	DE	GGGTCAA	89.3444	22091753	202	200.28	2731947	0.1237	17005788	0.7698	81979	0.0037	0	0.1004	907267	0.0044	0.0002	2.5	0.0001	1.87	0.0024	0	0
WAT	DE	GGTCCTC	88.5986	23136174	202	200.07	2730846	0.118	17767475	0.768	75367	0.0033	0	0.1084	991868	0.0046	0.0002	2.5	0.0001	1.86	0.0023	0	0
WAT	DE	GTACGGC	88.2652	18557364	202	199.99	2334225	0.1258	14045475	0.7569	59006	0.0032	0	0.1121	859377	0.005	0.0002	2.54	0.0001	1.81	0.002	0	0
WAT	DE	GTCGATA	88.1105	22460056	202	200.26	2589807	0.1153	17199858	0.7658	72524	0.0032	0	0.1137	1042221	0.0048	0.0002	2.53	0.0001	1.8	0.002	0	0
WAT	DE	GTCTGAT	87.4479	20087452	202	200.04	2298743	0.1144	15267316	0.76	64194	0.0032	0	0.1205	927790	0.0047	0.0002	2.45	0.0001	1.88	0.0018	0	0
WAT	DE	TACAGAC	88.4113	16569279	202	200.2	2008317	0.1212	12640805	0.7629	53887	0.0033	0	0.1103	657327	0.0044	0.0003	2.53	0.0001	1.79	0.0024	0	0
WAT	DE	TACATGG	88.7556	19595010	202	200.03	2444055	0.1247	14947616	0.7628	64434	0.0033	0	0.1072	929784	0.0047	0.0002	2.5	0.0001	1.84	0.002	0	0
WAT	DE	TCAACTG	88.1645	33680739	202	200.17	3842993	0.1141	25851473	0.7675	98080	0.0029	0	0.1136	1481791	0.0047	0.0003	2.57	0.0001	1.76	0.0018	0	0
WAT	DE	TCCCAGC	86.26	28784777	202	200	3399461	0.1181	21430274	0.7445	89843	0.0031	0	0.1322	1152037	0.0049	0.0003	2.58	0.0001	1.78	0.0021	0	0
WAT	DE	TGAGGTT	85.2266	19055645	202	199.83	2141475	0.1124	14099002	0.7399	56634	0.003	0	0.1427	716343	0.0052	0.0003	2.6	0.0001	1.81	0.0021	0	0
WAT	DE	TGATTAC	87.647	22078227	202	199.75	2485608	0.1126	16865289	0.7639	67061	0.003	0	0.1185	914294	0.0051	0.0003	2.57	0.0001	1.76	0.002	0	0
WAT	DE	TGTTTGT	88.3026	18979283	202	199.96	2151591	0.1134	14607601	0.7697	58766	0.0031	0	0.1125	975739	0.0049	0.0002	2.42	0.0001	1.84	0.0014	0	0
WAT	DE	TTTAACT	88.3005	11190149	202	200.27	1394342	0.1246	8486616	0.7584	37258	0.0033	0	0.1109	410859	0.0043	0.0002	2.55	0.0001	1.82	0.0028	0	0
WAT	DE	TTTTGTC	87.5097	17255327	202	200.05	2005049	0.1162	13095037	0.7589	58858	0.0034	0	0.1196	810941	0.0047	0.0002	2.48	0.0001	1.84	0.0019	0	0
LIV	ASE	ACCCACT	8.06245	25187567	202	197.86	2030735	0.0806	0	0	18539304	0.736	0	0.1805	1133273	0.0058	0.0003	2.17	0.0004	4.54	0.0028	0	0
LIV	ASE	ACGTCTG	7.92958	24985787	202	199.63	1981268	0.0793	0	0	18235716	0.7298	0	0.1667	1310362	0.0044	0.0002	2.39	0.0001	1.83	0.0241	0	0
LIV	ASE	AGATACT	8.09887	21357247	202	198.04	1729695	0.081	0	0	15437294	0.7228	0	0.1862	949867	0.0058	0.0003	2.16	0.0004	4.5	0.01	0	0
LIV	ASE	ATGACAG	8.26506	30422275	202	199.6	2514419	0.0827	0	0	22322706	0.7338	0	0.1681	1605786	0.0046	0.0001	2.32	0.0001	1.83	0.0155	0	0
LIV	ASE	CAAGCCG	7.31192	15860643	202	197.08	1159717	0.0731	0	0	11362325	0.7164	0	0.1969	658251	0.0063	0.0003	2.13	0.0005	4.62	0.0136	0	0
LIV	ASE	CAATATC	8.03348	27531260	202	197.85	2211717	0.0803	0	0	20374020	0.74	0	0.1775	1252585	0.0058	0.0003	2.14	0.0004	4.49	0.0021	0	0
LIV	ASE	CACCTCC	8.20646	28666433	202	199.56	2352500	0.0821	0	0	21016738	0.7331	0	0.1717	1505011	0.0047	0.0001	2.25	0.0001	1.82	0.013	0	0
LIV	ASE	CCCCCCG	7.6819	29095138	202	199.46	2235059	0.0768	0	0	22029688	0.7572	0	0.1524	1477817	0.0049	0.0001	2.27	0	1.86	0.0136	0	0
LIV	ASE	CCGGACC	8.52686	30025687	202	199.56	2560247	0.0853	0	0	22024293	0.7335	0	0.1781	1692617	0.0048	0.0001	2.28	0.0001	1.84	0.0031	0	0
LIV	ASE	CCTAATC	8.01142	21186122	202	199.57	1697309	0.0801	0	0	15406241	0.7272	0	0.1795	1066374	0.0047	0.0001	2.27	0.0001	1.82	0.0132	0	0
LIV	ASE	CGGTGGC	9.19154	35275599	202	198.88	3242370	0.0919	0	0	25175571	0.7137	0	0.1916	1571238	0.0061	0.0002	2.33	0.0001	1.84	0.0028	0	0
LIV	ASE	CGTCGCT	8.26727	34373081	202	199.18	2841717	0.0827	0	0	25266632	0.7351	0	0.1773	1826795	0.0051	0.0002	2.23	0.0001	3.03	0.005	0	0
LIV	ASE	CTCCCGA	8.62375	26294172	202	199.42	2267543	0.0862	0	0	19327314	0.735	0	0.175	1411112	0.0049	0.0001	2.27	0.0001	2.19	0.0037	0	0
LIV	ASE	GAGGCGT	8.13933	37011160	202	199.33	3012459	0.0814	0	0	26131560	0.706	0	0.2062	1866895	0.0047	0.0002	2.34	0.0001	2.96	0.0064	0	0
LIV	ASE	GCAACGC	8.03488	40528924	202	199.38	3256451	0.0803	0	0	29424390	0.726	0	0.1781	2087869	0.0049	0.0001	2.27	0.0001	1.79	0.0155	0	0
LIV	ASE	GCAGGGG	6.62255	26208885	202	191.73	1735696	0.0662	0	0	18225153	0.6954	0	0.2314	648331	0.0102	0.0007	2.06	0.0016	5.45	0.007	0	0
LIV	ASE	GCCGTTT	6.83842	31583895	202	199.89	2159838	0.0684	0	0	17431210	0.5519	0	0.3774	1242210	0.0044	0.0002	2.33	0.0001	1.84	0.0023	0	0
LIV	ASE	GCTTAGA	7.106	25614638	202	194.8	1820175	0.0711	0	0	18169308	0.7093	0	0.2115	822698	0.0085	0.0005	2.04	0.0011	5.31	0.0081	0	0
LIV	ASE	GGGTCAA	7.72705	20238883	202	197.9	1563869	0.0773	0	0	14742937	0.7284	0	0.1837	869832	0.0061	0.0003	2.07	0.0004	4.46	0.0105	0	0
LIV	ASE	GGTCCTC	9.03743	42164260	202	199.75	3810564	0.0904	0	0	31009770	0.7355	0	0.1708	2439436	0.0046	0.0001	2.29	0.0001	1.8	0.0034	0	0
LIV	ASE	GTACGGC	8.70216	41563831	202	199.79	3616951	0.087	0	0	31113898	0.7486	0	0.161	2233914	0.0045	0.0001	2.27	0.0001	1.87	0.0034	0	0
LIV	ASE	GTCGATA	6.48195	38233810	202	190.02	2478298	0.0648	0	0	26571721	0.695	0	0.236	698261	0.0123	0.0011	2.02	0.0022	5.55	0.0042	0	0
LIV	ASE	GTCTGAT	8.7679	29797489	202	199.59	2612614	0.0877	0	0	22090855	0.7414	0	0.1666	1597672	0.0047	0.0002	2.29	0.0001	2.49	0.0044	0	0
LIV	ASE	TACAGAC	8.42206	37270563	202	199.68	3138950	0.0842	0	0	27029368	0.7252	0	0.1767	1988577	0.0047	0.0001	2.31	0.0001	1.85	0.0139	0	0
LIV	ASE	TACATGG	8.91721	33860272	202	199.85	3019391	0.0892	0	0	25494438	0.7529	0	0.1549	1829986	0.0044	0.0001	2.34	0.0001	1.88	0.003	0	0
LIV	ASE	TCAACTG	8.62949	32058103	202	199.48	2766452	0.0863	0	0	23968748	0.7477	0	0.1627	1657894	0.0047	0.0002	2.38	0.0001	1.92	0.0033	0	0
LIV	ASE	TCCCAGC	8.20313	36384084	202	199.57	2984634	0.082	0	0	26286584	0.7225	0	0.1827	1881335	0.0048	0.0001	2.31	0.0001	1.83	0.0128	0	0
LIV	ASE	TGAGGTT	7.78461	24346922	202	199.05	1895314	0.0778	0	0	17735752	0.7285	0	0.174	1217355	0.0051	0.0002	2.26	0.0001	2.92	0.0197	0	0
LIV	ASE	TGATTAC	6.23126	33063674	202	199.57	2060282	0.0623	0	0	17038769	0.5153	0	0.4083	1205598	0.0045	0.0002	2.29	0.0001	1.79	0.0141	0	0
LIV	ASE	TGTTTGT	8.57959	44289433	202	199.61	3799851	0.0858	0	0	32594797	0.7359	0	0.1739	2436350	0.0046	0.0001	2.27	0.0001	1.83	0.0044	0	0
LIV	ASE	TTTAACT	6.92266	19080634	202	199.48	1320888	0.0692	0	0	10534323	0.5521	0	0.3765	758379	0.0047	0.0002	2.32	0.0002	2.93	0.0022	0	0
LIV	ASE	TTTTGTC	8.44888	33625091	202	199.27	2840943	0.0845	0	0	24904909	0.7407	0	0.1697	1803483	0.0049	0.0002	2.27	0.0001	2.91	0.0051	0	0
LIV	DE	ACCCACT	81.1085	25187567	202	197.86	2030735	0.0806	18398535	0.7305	140769	0.0056	0	0.1805	1133273	0.0058	0.0003	2.17	0.0004	4.54	0.0028	0	0
LIV	DE	ACGTCTG	79.8225	24985787	202	199.63	1981268	0.0793	17963019	0.7189	272697	0.0109	0	0.1667	1310362	0.0044	0.0002	2.39	0.0001	1.83	0.0241	0	0
LIV	DE	AGATACT	79.5037	21357247	202	198.04	1729695	0.081	15250101	0.714	187193	0.0088	0	0.1862	949867	0.0058	0.0003	2.16	0.0004	4.5	0.01	0	0
LIV	DE	ATGACAG	80.8256	30422275	202	199.6	2514419	0.0827	22074558	0.7256	248148	0.0082	0	0.1681	1605786	0.0046	0.0001	2.32	0.0001	1.83	0.0155	0	0
LIV	DE	CAAGCCG	78.0168	15860643	202	197.08	1159717	0.0731	11214249	0.707	148076	0.0093	0	0.1969	658251	0.0063	0.0003	2.13	0.0005	4.62	0.0136	0	0
LIV	DE	CAATATC	81.5278	27531260	202	197.85	2211717	0.0803	20233921	0.7349	140099	0.0051	0	0.1775	1252585	0.0058	0.0003	2.14	0.0004	4.49	0.0021	0	0
LIV	DE	CACCTCC	80.7929	28666433	202	199.56	2352500	0.0821	20807937	0.7259	208801	0.0073	0	0.1717	1505011	0.0047	0.0001	2.25	0.0001	1.82	0.013	0	0
LIV	DE	CCCCCCG	82.6324	29095138	202	199.46	2235059	0.0768	21806961	0.7495	222727	0.0077	0	0.1524	1477817	0.0049	0.0001	2.27	0	1.86	0.0136	0	0
LIV	DE	CCGGACC	81.5162	30025687	202	199.56	2560247	0.0853	21915554	0.7299	108739	0.0036	0	0.1781	1692617	0.0048	0.0001	2.28	0.0001	1.84	0.0031	0	0
LIV	DE	CCTAATC	79.9605	21186122	202	199.57	1697309	0.0801	15243225	0.7195	163016	0.0077	0	0.1795	1066374	0.0047	0.0001	2.27	0.0001	1.82	0.0132	0	0
LIV	DE	CGGTGGC	80.1906	35275599	202	198.88	3242370	0.0919	25045330	0.71	130241	0.0037	0	0.1916	1571238	0.0061	0.0002	2.33	0.0001	1.84	0.0028	0	0
LIV	DE	CGTCGCT	81.3048	34373081	202	199.18	2841717	0.0827	25105264	0.7304	161368	0.0047	0	0.1773	1826795	0.0051	0.0002	2.23	0.0001	3.03	0.005	0	0
LIV	DE	CTCCCGA	81.724	26294172	202	199.42	2267543	0.0862	19221117	0.731	106197	0.004	0	0.175	1411112	0.0049	0.0001	2.27	0.0001	2.19	0.0037	0	0
LIV	DE	GAGGCGT	78.2477	37011160	202	199.33	3012459	0.0814	25947926	0.7011	183634	0.005	0	0.2062	1866895	0.0047	0.0002	2.34	0.0001	2.96	0.0064	0	0
LIV	DE	GCAACGC	79.8002	40528924	202	199.38	3256451	0.0803	29085704	0.7177	338686	0.0084	0	0.1781	2087869	0.0049	0.0001	2.27	0.0001	1.79	0.0155	0	0
LIV	DE	GCAGGGG	75.0548	26208885	202	191.73	1735696	0.0662	17935341	0.6843	289812	0.0111	0	0.2314	648331	0.0102	0.0007	2.06	0.0016	5.45	0.007	0	0
LIV	DE	GCCGTTT	61.7647	31583895	202	199.89	2159838	0.0684	17347847	0.5493	83363	0.0026	0	0.3774	1242210	0.0044	0.0002	2.33	0.0001	1.84	0.0023	0	0
LIV	DE	GCTTAGA	77.0678	25614638	202	194.8	1820175	0.0711	17920458	0.6996	248850	0.0097	0	0.2115	822698	0.0085	0.0005	2.04	0.0011	5.31	0.0081	0	0
LIV	DE	GGGTCAA	79.7216	20238883	202	197.9	1563869	0.0773	14570883	0.7199	172054	0.0085	0	0.1837	869832	0.0061	0.0003	2.07	0.0004	4.46	0.0105	0	0
LIV	DE	GGTCCTC	82.1976	42164260	202	199.75	3810564	0.0904	30847433	0.7316	162337	0.0039	0	0.1708	2439436	0.0046	0.0001	2.29	0.0001	1.8	0.0034	0	0
LIV	DE	GTACGGC	83.1542	41563831	202	199.79	3616951	0.087	30945103	0.7445	168795	0.0041	0	0.161	2233914	0.0045	0.0001	2.27	0.0001	1.87	0.0034	0	0
LIV	DE	GTCGATA	74.7971	38233810	202	190.02	2478298	0.0648	26119484	0.6832	452237	0.0118	0	0.236	698261	0.0123	0.0011	2.02	0.0022	5.55	0.0042	0	0
LIV	DE	GTCTGAT	82.4527	29797489	202	199.59	2612614	0.0877	21956214	0.7368	134641	0.0045	0	0.1666	1597672	0.0047	0.0002	2.29	0.0001	2.49	0.0044	0	0
LIV	DE	TACAGAC	80.1582	37270563	202	199.68	3138950	0.0842	26736464	0.7174	292904	0.0079	0	0.1767	1988577	0.0047	0.0001	2.31	0.0001	1.85	0.0139	0	0
LIV	DE	TACATGG	83.7906	33860272	202	199.85	3019391	0.0892	25352348	0.7487	142090	0.0042	0	0.1549	1829986	0.0044	0.0001	2.34	0.0001	1.88	0.003	0	0
LIV	DE	TCAACTG	82.9834	32058103	202	199.48	2766452	0.0863	23836462	0.7435	132286	0.0041	0	0.1627	1657894	0.0047	0.0002	2.38	0.0001	1.92	0.0033	0	0
LIV	DE	TCCCAGC	79.7248	36384084	202	199.57	2984634	0.082	26022500	0.7152	264084	0.0073	0	0.1827	1881335	0.0048	0.0001	2.31	0.0001	1.83	0.0128	0	0
LIV	DE	TGAGGTT	79.6294	24346922	202	199.05	1895314	0.0778	17491983	0.7184	243769	0.01	0	0.174	1217355	0.0051	0.0002	2.26	0.0001	2.92	0.0197	0	0
LIV	DE	TGATTAC	57.1854	33063674	202	199.57	2060282	0.0623	16847318	0.5095	191451	0.0058	0	0.4083	1205598	0.0045	0.0002	2.29	0.0001	1.79	0.0141	0	0
LIV	DE	TGTTTGT	81.7578	44289433	202	199.61	3799851	0.0858	32410197	0.7318	184600	0.0042	0	0.1739	2436350	0.0046	0.0001	2.27	0.0001	1.83	0.0044	0	0
LIV	DE	TTTAACT	61.8213	19080634	202	199.48	1320888	0.0692	10475012	0.549	59311	0.0031	0	0.3765	758379	0.0047	0.0002	2.32	0.0002	2.93	0.0022	0	0
LIV	DE	TTTTGTC	82.043	33625091	202	199.27	2840943	0.0845	24746080	0.7359	158829	0.0047	0	0.1697	1803483	0.0049	0.0002	2.27	0.0001	2.91	0.0051	0	0
