## Supplemental Table 10 for "Parent-of-origin effects propagate through networks to shape metabolic traits"

### Sheet: Sheet1
Gene	Chr	Start	End
Dlx5	6	6877801	6882068
Calcr	6	3685720	3764732
Try4	6	41302272	41305533
Try4	6	41373759	41377613
Grb10	11	11930499	12037422
Pon1	6	5168090	5193946
Cdkn1c	7	143458339	143461050
Nnat	2	157560078	157562522
Peg3	7	6703892	6730431
Ube3a	7	59228750	59306733
Cdh15	8	122848374	122867397
Pon3	6	5220852	5256242
Pon2	6	5264620	5298373
Kcnq1	7	143106742	143427050
Gab1	8	80764438	80880519
Tfpi2	6	3962595	3988919
Commd1	11	22899728	22983108
Htr2a	14	74640840	74706859
Ampd3	7	110768206	110812405
Cd81	7	143052750	143067930
Impact	18	12962942	12992950
Plagl1	10	13090788	13131694
Igf2as	7	142659693	142670356
Phlda2	7	143501545	143503145
Meg3	12	109541001	109571726
Dhcr7	7	143823167	143848410
Dio3	12	110279230	110281097
Nctc1	7	142544609	142558596
Nap1l4	7	143513579	143549106
Sgce	6	4674350	4747204
Atp10a	7	58656166	58829420
Slc22a3	17	12419972	12507704
Slc22a2	17	12584132	12628488
Slc22a18	7	143473736	143499334
Trp73	4	154056253	154140208
Zim1	7	6674444	6696541
Adam23	1	63445882	63596104
Tspan32	7	143004899	143019486
Peg12	7	62461871	62464510
Magel2	7	62377010	62381640
Airn	17	12741311	12859884
Magi2	5	19227036	20704792
H19	2	80500512	80581299
Copg2	6	30747554	30896794
Blcap	2	157556362	157566460
Nespas	2	174281237	174295436
Tssc4	7	143069249	143071093
Trpm5	7	143071529	143094642
Usp29	7	6730578	6967219
Lin28a	4	134003330	134018841
Snurf	7	59995449	60005049
Mcts2	2	152687148	152687946
Rdm1	11	101627242	101636089
Sdhd	9	50596357	50603812
Gatm	2	122594473	122611277
Slc38a4	15	96994823	97055956
5133400J02Rik	11	51189833	51220418
Cpa4	6	30568376	30592418
Dact2	17	14195230	14204337
Zdbf2	1	63273265	63314576
Herc3	6	58831465	58920398
Tmem106a	11	101582242	101591788
Rian	12	109603945	109661716
Nap1l5	6	58905233	58907076
Trappc9	15	72589620	73061204
Klhdc10	6	30401868	30455179
Phf17	3	41555734	41616864
Asb4	6	5383386	5433022
Trem1	17	48232768	48246924
Osbpl5	7	143688762	143756980
Tnfrsf23	7	143665809	143685872
Tnfrsf22	7	143634806	143649661
Tnk1	11	69851005	69858730
Klf14	11	97013569	97024739
Inpp5f	7	128611328	128696425
Ano1	7	144588549	144751974
Snx14	9	88376750	88438958
Peg10	6	4747306	4760517
Mkrn3	7	62417593	62420139
Tbc1d12	19	38836579	38919923
Gpr1	1	63182691	63214543
Ppp1r9a	6	4902917	5165661
Ccdc40	11	119228572	119265236
Glis3	19	28258851	28680077
Ntm	9	28994750	29963141
Sfmbt2	2	10370510	10595253
Tnfrsf26	7	143607685	143627845
Rtl1	12	109590169	109595403
Ctnna3	10	63430098	65003667
Mkrn1-ps1	5	88838010	88839399
Mir127	12	109592846	109592915
Mir134	12	109734139	109734209
Mir136	12	109595327	109595388
Mir154	12	109738433	109738498
Mir184	9	89802260	89802328
Zfat	15	68083764	68258856
Zc3h12c	9	52111344	52168572
Begain	12	109032187	109068217
AF357425	12	109636012	109636080
AF357428	12	109679945	109680013
AF357341	12	109681519	109681593
Kcnk9	15	72501089	72546340
Klf14	6	30956021	30958990
Lin28b	10	45376620	45486395
Mir296	2	174267047	174267125
Mir298	2	174267504	174267585
Mir335	6	30741299	30741396
Mir337	12	109585789	109585885
Mir370	12	109618258	109618336
Mir376b	12	109723458	109723539
Mir410	12	109743715	109743795
Mir411	12	109710175	109710256
Mir431	12	109590447	109590537
Ube2nl	7	61549246	61549701
Gm9801	7	62193480	62279110
Mirg	12	109734981	109749458
AF357355	12	109654627	109654697
Rtl1	3
Mir344d-3	7	61726249	61726328
Mir344g	7	61982289	61982359
Bcl2l1	2	152780668	152831728
H13
Dcn	10	97479609	97518143
Ddc	11	11814101	11898144
Dlk1	12	109452823	109463336
Edn3	2	174760619	174784042
Gabra5	7	57407672	57510059
Gabrb3	7	57590518	57828802
Gabrg3	7	56716465	57387188
Gnai3	3	108107280	108146146
Gnas	2	174284320	174346744
H13	2	152669461	152708670
H19	7	142575529	142578143
Igf2	7	142650768	142666816
Igf2r	17	12682406	12769664
Il6	5	30013114	30019975
Ins1	19	52264297	52265015
Ins2	7	142678656	142679726
Ascl2	7	142966829	142969264
Mest	6	30733506	30748466
Mapt	11	104231390	104332090
Ndn	7	62348277	62349928
Rb1	14	73194453	73325885
Snrpn	7	59982502	60140219
Th	7	142892776	142899966
Zrsr1	11	22972005	22976496
Wt1	2	105126529	105173614
Pde4d	13	108654177	109955969
Rasgrf1	9	89909908	90026977
